# A two-step *in vivo* CRISPR screen unveils pervasive RNA binding protein dependencies for leukemic stem cells and identifies ELAVL1 as a therapeutic target

**DOI:** 10.1101/2022.06.11.494613

**Authors:** Ana Vujovic, Laura P.M.H. de Rooij, Ava Keyvani Chahi, He Tian Chen, Brian Yee, Sampath K Loganathan, Lina Liu, Derek C.H. Chan, Amanda Tajik, Emily Tsao, Steven Moreira, Pratik Joshi, Joshua Xu, Nicholas Wong, Sasan Zandi, Stefan Aigner, John E. Dick, Mark D. Minden, Daniel Schramek, Gene W. Yeo, Kristin J. Hope

**Affiliations:** Department of Biochemistry and Biomedical Sciences, McMaster University, Hamilton, ON, Canada; Department of Medical Biophysics, University of Toronto, Toronto, ON, Canada; Princess Margaret Cancer Centre, University Health Network, Toronto, Ontario, Canada; Department of Cellular and Molecular Medicine, University of California at San Diego, La Jolla, CA, USA; Centre for Molecular and Systems Biology, Lunenfeld-Tanenbaum Research Institute, Mount Sinai Hospital, Toronto, Ontario, Canada; Laboratory Medicine and Pathobiology, University of Toronto, Toronto, ON, Canada; Department of Molecular Genetics, University of Toronto, Toronto, Ontario, Canada; Faculty of Medicine, University of Toronto, Toronto, Ontario, Canada

## Abstract

Acute myeloid leukemia (AML) progression and relapse is fueled by self-renewing leukemic stem cells (LSCs) whose molecular determinants have been difficult to discern from normal hematopoietic stem cells (HSCs) or to uncover in screening approaches focused on general AML cell properties. We have identified a unique set of RNA binding proteins (RBPs) that are enriched in human AML LSCs but repressed in HSCs. Using an *in vivo* two step CRISPR-Cas9-mediated screening approach to specifically score for cancer stem cell functionality, we found 32 RBPs essential for LSC propagation and self-renewal in MLL-AF9 translocated AML. Using knockdown or small molecule approaches we show that targeting key hit RBP ELAVL1 impaired LSC-driven *in vivo* leukemic reconstitution and selectively depleted primitive AML cells vs. normal hematopoietic stem and progenitors. Importantly, knockdown of Elavl1 spared HSCs while significantly reducing LSC numbers across genetically diverse leukemias. Integrative RNA-seq and eCLIP-seq profiling revealed hematopoietic differentiation, RNA splicing and mitochondrial metabolism as key features defining the leukemic ELAVL1-mRNA interactome with the mitochondrial import protein TOMM34 being a direct ELAVL1-stabilized target whose inhibition impairs AML propagation. Altogether, through the use of a stem cell-adapted in vivo CRISPR dropout screening strategy, this work demonstrates that a wide variety of post-transcriptionally acting RBPs are important regulators of LSC-survival and self-renewal and, as exemplified by ELAVL1, highlights their potential as therapeutic targets in AML.
