## Supplemental Table 1 for "A two-step *in vivo* CRISPR screen unveils pervasive RNA binding protein dependencies for leukemic stem cells and identifies ELAVL1 as a therapeutic target"

### Sheet: Sheet1
Supplemental Table 1. Normalized FPKM values from RNA-seq expression profiling of RBPs in human bone marrow HSPCs
RBP	LT-HSC	ST-HSC	MPP
AAR2	17.1712	46.8822	21.8854
AARS	21.6204	34.6251	33.6445
AARS2	11.1889	4.34476	5.28715
AARSD1,PTGES3L,PTGES3L-AARSD1	92.5664	76.8249	47.5454
ABCE1	6.57528	12.1707	21.5145
ABCF1	21.6296	21.9395	26.4353
ABT1	53.7907	25.3907	50.6622
ACIN1	27.5008	9.34992	21.9487
ACO1	5.32157	5.86228	10.4174
ADAD2	0	0	0
ADAR	21.3368	40.7423	25.0613
ADARB1	2.9662	2.33874	4.76307
ADARB2	0.691944	3.90754	0.153068
ADAT1	3.17159	12.9451	9.47229
ADAT2	2.87871	5.08189	2.91353
ADAT3,SCAMP4	18.2694	37.5106	21.7314
AEN	7.34151	9.94319	14.4569
AFF1	3.3813	4.13917	2.79962
AFF2	0	0	0
AFF3	0.974758	2.1837	3.91524
AFF4	3.59541	7.76492	2.38648
AGFG1	1.90225	2.37384	0.917075
AGO1	2.52778	3.7381	3.57385
AGO2	15.5884	2.58814	7.27641
AGO3	1.20733	2.56813	2.58671
AGO4	3.78842	3.34621	1.8639
AIMP1	38.3284	30.3636	41.8522
AIMP2	125.886	58.7992	78.5474
AKAP1	9.01026	17.7463	15.5741
AKAP8	11.669	10.0287	12.4868
AKAP8L	16.0376	102.34	48.9265
ALKBH1	0.858059	1.54928	3.57603
ALKBH5	22.9675	42.9735	37.3611
ALKBH8	1.32837	0.659033	0.33992
ALYREF	79.488	60.6293	59.5133
ANGEL1	3.76546	9.13196	8.37257
ANGEL2	5.31193	2.83591	4.62446
ANKHD1-EIF4EBP3	334.242	178.933	166.971
ANKRD17	7.26092	22.4152	7.56188
APEX1	298.189	299.278	348.367
API5	12.5745	14.5157	25.9536
APOBEC2	2.71658	5.68395	1.22772
APOBEC3F	7.34637	6.42113	6.88297
APOBEC3G	17.1951	41.7126	26.7684
APOBEC3H	2.22451	0.39948	0
APTX	26.3663	10.725	28.7652
AQR	2.26207	6.12642	3.24236
ARHGEF28	0.099624	0	0.00108526
ARL6IP4	1843.52	522.4	603.751
ASCC1	12.0336	18.3654	13.0378
ASH1L	6.98236	18.0657	5.00958
ATXN1	2.09758	1.12276	0.726386
ATXN1L	3.03277	0.603269	1.02315
ATXN2	13.4933	22.6843	17.3828
ATXN2L	26.9487	19.7125	22.5284
AUH	0.704223	6.7519	10.1671
AZGP1P1	0.167807	0	0
BARD1	6.66385	10.1212	8.41019
BAZ2A	5.79014	5.94054	9.30034
BAZ2B	2.38183	7.52211	4.18877
BCDIN3D	0.0122934	0	5.35811
BCLAF1	9.25671	23.4006	32.0195
BICC1	0	0	0
BMS1	1.55484	4.80752	8.85402
BOP1	1.33854	3.77179	2.10253
BRCA1	3.68224	1.98136	3.06996
BRIX1	68.9362	55.0832	92.8433
BUD13	12.2955	28.4278	23.8069
BYSL	2.30289	2.18066	6.95694
BZW1	13.6754	21.6819	29.3105
BZW2	136.012	284.911	235.137
C11orf68	50.3548	27.5024	36.992
C12orf65	40.9041	31.1342	9.70927
C17orf85	1.9455	2.2045	3.05585
C1D	8.50168	4.24709	11.0243
C1QBP	493.538	394.53	595.038
C2orf15	7.77813	1.5767	9.7843
C9orf114	16.4919	18.8516	9.19673
C9orf129	0	0	0
CACTIN	14.5642	12.5163	2.59217
CALR	519.89	427.274	465.555
CALR3	0	0	0
CANX	33.2042	55.8458	67.8096
CAPRIN1	24.4182	51.8115	56.3226
CAPRIN2	6.86756	2.72766	4.54832
CARHSP1	23.8362	12.9325	12.5353
CARS	13.5502	5.82823	18.7799
CARS2	38.1635	29.1957	43.3773
CASC3	18.6736	29.0949	30.791
CCAR1	7.74157	19.6386	24.4605
CCDC59	56.1766	24.5283	22.8436
CCDC86	8.94351	52.116	39.3252
CCNT1	11.5913	10.7967	6.39804
CCNT2	1.07436	5.38993	3.72838
CCRN4L	1.35044	1.49079	3.80089
CD2BP2	45.2358	36.9517	27.3152
CD3EAP	2.76839	1.87091	9.07002
CDC40	3.66061	7.30426	3.42789
CDC5L	5.73542	5.26475	5.77485
CDK5RAP1	30.99	18.3059	38.283
CDK9	39.8069	18.988	15.4089
CEBPZ	14.048	47.7901	34.9278
CELF1	11.9936	30.6957	15.2161
CELF2	25.5041	44.4586	53.9476
CELF4	0.00385437	0.178655	0
CELF5	0.166568	0.00155255	0
CELF6	0.731693	2.37966	0.311432
CHERP	22.5316	37.2906	21.1343
CHTOP	69.7899	35.6903	52.9647
CIRBP	1247.71	1113.07	876.848
CLASRP	39.5438	37.0634	25.1872
CLK1	63.5586	65.298	65.8021
CLK2	19.8179	38.8566	18.0456
CLK3	62.2603	45.7571	42.0757
CLK4	3.10523	20.9472	3.79183
CLP1	7.6361	6.76641	11.4194
CMSS1	166.22	97.5821	124.888
CNBP	277.312	316.085	379.463
CNOT1	8.98027	6.67865	9.82013
CNOT10	11.8019	19.829	25.7336
CNOT11	14.6357	24.3009	17.3603
CNOT2	44.8904	43.5755	63.6459
CNOT3	9.10124	37.2177	20.7992
CNOT4	4.12288	5.95078	8.37122
CNOT6	8.99898	8.56261	11.4947
CNOT6L	29.5066	10.8066	11.3349
CNOT7	50.512	36.1487	45.1644
CNOT8	16.6865	40.1488	48.9675
CNP	43.6709	33.9541	22.5193
CPEB1	0.012096	0.030293	0
CPEB2	0.430793	0.192045	0.311675
CPEB3	0.00618643	4.51528	0.102536
CPEB4	1.28158	0.944387	0.880436
CPSF1	17.2043	30.3229	64.1454
CPSF2	3.59344	2.40801	2.72408
CPSF3	21.7241	21.0459	41.4288
CPSF3L	104.704	100.971	75.0217
CPSF4	63.4203	49.3479	37.6542
CPSF6	7.64706	22.49	25.4143
CPSF7	8.16457	25.0655	16.5798
CRNKL1	2.23893	8.68467	12.9795
CRYZ	9.6954	16.5569	17.6169
CSDE1,NRAS	48.7271	123.457	121.005
CSTF1	20.504	20.3575	21.8385
CSTF2	18.6014	10.16	11.5805
CSTF2T	17.8458	22.0652	13.7297
CSTF3	89.1777	24.13	75.4987
CTIF	3.25289	1.28884	1.83784
CTU1	16.3059	7.13093	2.51935
CTU2	24.1192	5.88329	10.8027
CWC15	187.421	56.4585	67.3589
CWC22	4.6334	15.2325	9.50244
CWC25	48.2639	43.5857	31.109
CWC27	26.2515	48.8926	38.2518
CWF19L1	9.92608	14.7836	10.3425
CWF19L2	17.6237	6.80848	8.2882
CXorf23	0.304075	0.750876	0.02729
DALRD3	33.3294	48.2698	12.8183
DAP3	44.1508	63.8799	52.0346
DARS	54.5534	96.6679	87.9252
DARS2	4.57329	5.25321	2.3247
DAZAP1	45.4413	60.3209	48.1078
DBR1	0.0199516	2.25509	8.01569
DCAF13	39.8921	49.8871	64.137
DCP1A	13.2606	19.8005	30.0348
DCP1B	19.6852	9.62043	11.7499
DCP2	0.369275	1.60606	0.752811
DCPS	114.753	74.9319	67.2345
DDX1	79.6218	97.8676	99.6541
DDX10	8.4862	6.54003	5.56136
DDX17	42.5239	53.8985	37.9901
DDX18	48.6231	30.8828	34.1303
DDX19A	13.7493	16.389	29.4164
DDX19B	12.8703	11.5794	11.5729
DDX20	14.379	6.84208	7.22479
DDX21	25.6353	27.0131	36.621
DDX23	15.7584	11.8885	12.6989
DDX24	68.9985	76.2513	47.6686
DDX25	0	1.41658	0.290071
DDX26B	11.7665	11.7949	9.14284
DDX27	61.3877	96.1246	92.5652
DDX28	29.7259	48.1837	22.2731
DDX31	7.26767	2.34937	4.38525
DDX39A	299.414	191.033	263.524
DDX3X	37.681	63.8829	72.6506
DDX3Y	15.2743	37.8808	24.0868
DDX41	26.286	92.4778	48.9681
DDX42	16.0411	18.5164	27.6283
DDX43	0.299322	0.829321	0
DDX46	5.19612	4.85002	21.8706
DDX47	16.8041	32.1139	37.4895
DDX49	53.8278	26.4549	68.6806
DDX5	279.705	472.445	448.797
DDX50	26.1198	33.6747	38.9666
DDX51	2.71953	24.8025	8.38035
DDX52	4.72025	10.6318	6.97559
DDX54	28.252	26.7103	35.675
DDX55	5.48247	2.66916	5.32757
DDX56	17.9702	54.148	46.6695
DDX58	0.399106	2.97049	7.9404
DDX59	6.82808	7.06356	13.3765
DDX6	2.39914	3.97112	2.06076
DDX60	0.774656	6.15295	1.48906
DDX60L	6.32851	1.86878	4.68788
DEK	84.5557	142.835	147.448
DENR	12.4102	20.9913	37.2055
DGCR14	6.61876	4.5379	3.6456
DGCR8	36.0486	11.1772	12.2441
DHX15	14.9479	34.7965	30.5442
DHX16	6.3729	34.9791	14.4495
DHX29	10.0666	10.7494	11.3378
DHX30	79.0709	53.0867	50.9031
DHX32	8.60631	12.7521	11.7903
DHX33	2.52437	2.51679	1.99976
DHX34	2.99632	5.55838	5.49957
DHX35	1.05651	10.6582	2.62671
DHX36	7.08782	12.7159	4.50505
DHX37	5.33402	5.71868	12.1806
DHX38	14.9208	7.22819	11.5426
DHX40	4.47181	2.43841	4.96581
DHX57	0.812297	1.20924	3.99885
DHX58	4.18483	18.8896	8.692
DHX8	18.4262	7.43279	12.6582
DHX9	19.9509	44.7976	32.4392
DICER1	2.06556	4.77397	2.4324
DIMT1	51.4302	62.8177	56.202
DIS3	0.530146	3.36112	2.41174
DIS3L	14.7357	30.352	16.4104
DIS3L2	4.27424	5.47981	28.4272
DKC1	44.4369	58.6039	131.172
DNAAF2	23.072	26.8606	39.7251
DNAJC17	44.5089	43.3707	24.402
DNAJC21	2.51259	8.73899	5.00846
DND1	4.49234	2.65616	4.24459
DNMT1	35.8028	15.036	41.0856
DNMT3B	5.92786	5.48404	10.9706
DNTTIP2	67.9032	99.95	79.0081
DQX1	0	0	0
DRG1	47.8133	55.4886	62.5449
DRG2	36.2377	73.1976	35.1588
DROSHA	1.9386	14.607	7.46658
DUS1L	14.2043	68.4972	63.1975
DUS2L	4.86891	16.4264	12.95
DUS3L	100.734	141.799	83.6553
DUS4L	2.89197	8.84341	9.44029
DUSP11	22.3042	37.0459	46.1139
DYNC1H1	7.85785	6.29404	4.40022
DYNLL1	757.622	291.493	260.595
DZIP1	0.00153589	0.0728586	0
DZIP1L	1.3752	0.44098	0.757749
DZIP3	2.45019	1.9704	3.52392
EARS2	1.78981	2.60328	2.82331
EBNA1BP2	172.108	77.5375	171.435
EDC3	12.1803	14.1076	10.9783
EDC4	35.1	27.3999	24.7405
EED	4.25793	20.0046	4.4612
EEF1A1	232.941	0	0
EEF1B2	564.703	461.263	454.752
EEF1D	1241.81	559.55	554.369
EEF1G	439.183	415.691	410.716
EEF2	563.472	631.408	460.768
EEF2K	0.642828	0.541259	2.35616
EEFSEC	29.8477	23.9295	43.6974
EFTUD1	6.37106	4.05372	12.6994
EFTUD2	16.5215	38.3731	32.2188
EIF1	1762.56	1475.86	1343.76
EIF1AD	31.1296	23.8808	7.59041
EIF1AX	2.62953	4.34403	5.65172
EIF1AY	71.5836	63.7997	86.3901
EIF1B	351.999	198.773	169.534
EIF2A	14.1068	15.8539	18.4996
EIF2AK1	25.9376	36.8687	66.2673
EIF2AK2	7.49375	19.1859	17.1639
EIF2AK3	1.71022	1.48123	0.974685
EIF2AK4	7.90256	6.34317	13.7085
EIF2B1	55.3968	111.492	86.6288
EIF2B2	29.6051	14.362	23.5844
EIF2B3	74.9322	34.7116	21.9823
EIF2B4	65.1807	72.1299	50.5777
EIF2B5	43.9626	45.5265	30.8697
EIF2D	32.7452	24.7224	34.2553
EIF2S1	44.5003	21.427	36.2599
EIF2S2	42.7728	23.6364	42.5542
EIF2S3	364.301	204.736	187.852
EIF3A	19.9389	25.7451	12.1951
EIF3B	56.7113	145.189	104.306
EIF3D	213.092	220.408	317.842
EIF3E	137.884	216.394	231.033
EIF3G	638.379	226.931	324.039
EIF3H	411.778	287.06	410.294
EIF3I	290.339	178.287	233.232
EIF3J	11.0755	23.0255	52.9797
EIF3K	862.9	337.526	442.756
EIF3L	282.231	364.514	366.502
EIF3M	206.646	186.074	266.12
EIF4A1,SENP3	396.146	294.752	363.358
EIF4A2	190.007	263.655	216.948
EIF4A3	143.753	94.7511	126.776
EIF4B	51.8315	96.1744	66.9404
EIF4E	5.70508	6.85887	10.7202
EIF4E1B	0	0.0228399	0
EIF4E2	74.3557	38.2224	61.4941
EIF4E3	2.86023	8.55157	4.45121
EIF4ENIF1	7.52338	15.8918	6.77092
EIF4G1	19.7	21.2328	28.586
EIF4G2	81.8436	141.99	141.081
EIF4G3	6.26719	8.64199	8.21761
EIF4H	149.356	156.762	168.194
EIF5	44.9443	39.791	35.7542
EIF5A	1283.26	911.319	947.432
EIF5A2	0.697627	1.00528	1.10379
EIF5AL1	30.0083	18.5041	23.7799
EIF5B	33.8861	33.9534	39.4722
EIF6	607.999	165.069	156.286
ELAC1	10.4962	11.5437	5.08511
ELAC2	32.8012	60.0871	52.9741
ELAVL1	32.0425	37.4597	56.6234
ELAVL2	0	0	0
ELAVL3	0	0	0
ELAVL4	4.29833	1.78866	0.080966
EMG1	198.408	49.886	71.6825
ENDOG	33.8051	12.3698	13.8193
ENDOU	0	0	0.301457
ENDOV	17.1712	6.32792	3.91404
ENOX1	0.23473	0.0196515	1.17146
ENOX2	5.34384	4.51767	8.30693
EPRS	7.70439	21.5474	23.3221
ERAL1	35.5644	40.796	37.1619
ERI1	0.878428	1.51298	1.84008
ERI2	3.86157	3.18602	1.90444
ERI3	141.068	134.269	74.6458
ERN1	0.071615	0.26811	0.084357
ERN2	0	0.115841	0
ESF1	8.98807	10.8418	8.53075
ESRP2	1.07633	0.353036	0
ETF1	10.7537	20.0969	21.0163
EWSR1	140.111	156.189	186.078
EXO1	2.36453	0.0958357	0.718416
EXOG	3.87114	0.98945	5.02864
EXOSC1	104.441	21.0012	75.4269
EXOSC10	25.4789	49.6707	40.4538
EXOSC2	21.4043	18.3829	37.1179
EXOSC3	19.2161	5.78701	16.9463
EXOSC4	221.922	106.906	56.6841
EXOSC5	314.897	108.594	134.573
EXOSC6	208.754	92.5362	66.6345
EXOSC7	186.758	117.748	50.4139
EXOSC8	195.358	73.9687	114.762
EXOSC9	22.7975	27.3577	43.8383
EZH2	15.5465	14.2536	17.8492
FAM103A1	6.5256	2.31864	9.40586
FAM120A	7.73165	8.08193	6.98487
FAM120B	15.0208	46.8421	21.4414
FAM120C	23.0555	39.6312	9.91852
FAM46A	3.37129	4.91608	6.02556
FAM98A	0.494448	0.657975	1.2773
FAM98B	6.68492	0.523547	1.24358
FAM98C	52.5591	12.2234	17.4492
FARS2	22.539	45.8411	25.434
FARSA	178.701	147.398	165.625
FARSB	29.5662	35.4015	59.7553
FASTK	78.3184	34.6154	59.523
FASTKD1	2.52431	2.2103	9.40899
FASTKD2	6.39118	7.97895	9.22846
FASTKD3	13.8036	34.1412	4.21664
FASTKD5,UBOX5	36.5437	40.4912	26.1518
FAU	2784.54	1195.73	1240.03
FBL	395.974	117.814	202.794
FBLL1	0	0.486633	0
FBXO17	0	0	0
FCF1	6.28296	9.75927	11.469
FDXACB1	7.67201	1.68121	10.3945
FIP1L1	16.2789	62.8418	34.1016
FMR1	9.86467	6.70018	2.86525
FRG1	84.5693	63.7269	91.6439
FRG1B	23.8662	16.3565	11.9808
FTO	19.8513	17.0858	9.70223
FTSJ1	28.693	17.8414	28.0082
FTSJ2	28.7932	33.2341	28.3352
FTSJ3	14.7031	8.32278	23.0089
FUBP1	30.6684	28.8719	28.2743
FUBP3	9.91989	9.0073	10.682
FUS	56.9698	47.8065	26.2233
FXR1	5.67957	10.4608	8.49185
FXR2	5.33885	2.63457	10.8598
FYTTD1	15.6274	27.8194	59.7853
G3BP1	62.3512	69.658	98.0526
G3BP2	16.3687	25.3863	12.8852
GAPDH	3580.79	2384.34	3025.91
GAR1	38.8725	5.94085	12.7973
GARS	42.4772	50.6057	55.891
GATC	5.29058	21.4441	10.489
GCFC2	13.7202	24.6029	24.3417
GEMIN2	18.504	4.84711	6.93631
GEMIN4	15.4738	25.6237	15.9089
GEMIN5	0.498859	2.69506	3.5723
GEMIN6	49.0808	15.2861	16.5109
GEMIN7	89.4557	42.1429	31.2159
GEMIN8	6.89445	10.8451	11.6535
GFM1	7.43138	18.3545	35.4755
GFM2	4.52757	4.35631	20.5711
GLE1	19.703	13.7987	22.674
GLTSCR2	1155.04	803.147	789.004
GNL1	6.48562	2.42291	4.46237
GNL2	35.4419	64.4147	63.1523
GNL3	32.018	110.209	86.6562
GNL3L	5.08053	7.01245	5.26845
GPATCH1	4.78789	30.6834	1.18936
GPATCH4	43.012	38.0228	18.302
GPATCH8	3.30969	10.6401	10.0896
GPKOW	15.2829	5.7498	12.2036
GRSF1	16.5246	18.156	18.1986
GRWD1	29.7175	48.5816	46.5948
GSPT1	9.89576	16.9445	9.97165
GSPT2	0.65026	4.13774	7.65867
GTF2F1	28.7082	32.8946	29.3585
GTF3A	594.375	241.596	387.256
GTPBP1	2.83315	4.78416	3.62397
GTPBP10	1.37664	0.707132	1.05967
GTPBP2	5.30319	6.72878	9.33165
GTPBP3	5.33306	12.3628	17.3177
GTPBP4	8.74621	42.1503	48.2526
GUF1	3.38089	12.5705	6.29367
HABP4	0.278819	5.5872	0.580367
HARS	51.1773	62.1973	76.4505
HARS2	7.55618	10.8171	12.7204
HBS1L	4.26986	7.13306	8.73453
HDLBP	17.2023	37.2519	20.5173
HEATR1	1.29226	2.33797	0.834098
HELZ	4.47894	4.11567	8.0121
HELZ2	0.402818	0.577822	0.311017
HENMT1	52.7486	82.7551	86.3691
HEXIM1	27.6799	23.2645	11.9939
HEXIM2	19.0243	23.8914	0.0977463
HINT3	4.9996	15.2957	11.6851
HNRNPA0	93.5776	114.043	88.4962
HNRNPA1	191.987	225.09	256.116
HNRNPA1L2	13.765	12.6812	25.5644
HNRNPA2B1	309.063	194.023	213.236
HNRNPA3	8.10765	6.89275	15.0865
HNRNPAB	77.5521	163.101	139.31
HNRNPC	44.9955	57.9513	59.4961
HNRNPCL1,LOC649330	1.48001	1.04918	1.1948
HNRNPD	126.645	93.0611	78.2751
HNRNPF	105.716	139.953	208.214
HNRNPH1	2567.74	1414.45	1267.74
HNRNPH2,RPL36A,RPL36A-HNRNPH2	52.7042	113.203	100.318
HNRNPH3	36.9006	42.6386	33.6265
HNRNPK	112.77	179.791	205.92
HNRNPL	90.1356	69.5339	64.8434
HNRNPM	151.938	135.026	120.673
HNRNPR	85.9316	132.636	147.387
HNRNPU	26.7648	31.5446	37.2851
HNRNPUL1	51.1414	88.5731	94.3877
HRSP12	48.951	7.48846	33.1112
HTATSF1	43.8592	88.3204	100.543
IARS	36.3053	39.5435	41.4631
IARS2	12.0492	31.2402	27.7313
ICT1	156.917	56.4166	38.8579
IFIH1	3.71	7.65623	4.67164
IFIT1	2.22248	1.76617	0.504242
IFIT2	2.84657	0.413727	0.491195
IFIT3	9.81822	2.83161	5.39438
IFIT5	1.3795	4.38589	5.54674
IGF2BP1	0	0.00132756	0.00139006
IGF2BP2	18.4466	45.7921	17.7589
IGF2BP3	0.348041	2.42362	1.09156
IGHMBP2	1.46503	3.42228	3.14948
ILF2	206.86	210.55	213.621
ILF3	84.8345	148.413	122.159
IMP3	299.48	194.429	117.291
IMP4	235.616	105.819	126.986
INTS1	9.26241	6.28542	7.56289
INTS10	49.6694	60.6508	69.0787
INTS12	35.3029	66.331	64.5423
INTS2	1.43982	7.96458	0.811282
INTS3	10.7217	14.5061	15.9627
INTS4	6.55	6.32242	9.82921
INTS5	8.89456	14.0686	15.1122
INTS6	4.89189	1.647	0.956557
INTS7	2.18158	7.85651	4.05906
INTS8	3.29311	16.8635	17.3295
INTS9	5.85257	8.82086	16.8515
IPO11,LRRC70	92.374	65.3423	43.597
IPO13	3.9701	13.6827	6.69723
IPO4	11.4564	5.98281	17.2014
IPO5	11.7145	15.5512	18.2842
IPO7	2.89757	5.06062	5.91462
IPO8	5.45077	3.20808	5.53153
IPO9	3.99028	7.42352	6.65886
IREB2	2.61053	3.26586	6.5938
ISG20	43.3871	24.3734	28.5717
ISG20L2	5.14563	6.04125	6.15948
ISY1,ISY1-RAB43,RAB43	25.2872	28.2572	22.1308
KARS	124.397	153.159	127.899
KAT8	54.1217	74.023	97.1157
KHDC1	19.2804	3.81924	21.994
KHDC1L	0	0	0
KHDRBS1	97.2616	93.6257	116.835
KHDRBS2	8.24333	9.26674	8.31395
KHDRBS3	3.71513	2.36052	0.748123
KHNYN	5.09812	9.12145	7.60524
KHSRP	9.0292	21.3924	9.24707
KIAA0020	20.9945	24.4288	34.3457
KIAA0391	30.5865	24.3238	19.3633
KIAA0430	5.76243	4.27634	6.74008
KIN	4.17001	6.80291	7.482
KPNB1	34.3859	68.9115	72.6187
KRR1	12.8262	27.4775	33.3717
L1TD1	2.17537	0	0
LARP1	26.2135	30.7714	17.4553
LARP1B	2.75904	6.5422	27.8067
LARP4	0.687334	3.57751	4.88893
LARP4B	11.9384	16.4844	9.83013
LARP6	0.109955	2.54279	9.33003
LARP7	44.6387	70.3555	39.2024
LARS	23.4746	30.8215	39.2064
LARS2	3.59065	18.9202	4.39761
LAS1L	26.9185	56.2147	40.4686
LCMT2	4.15667	1.55234	1.65321
LENG9	0.44541	0.409797	1.61922
LIN28B	0	0	0
LONP1	37.658	24.0599	21.6899
LRPPRC	19.2677	14.0027	17.4514
LRRC47	31.7236	43.8665	43.0382
LRRFIP1	92.0942	107.376	109.302
LRRFIP2	12.252	34.2525	29.3895
LSG1	21.5232	22.0874	11.3983
LSM1	119.284	72.9044	80.9196
LSM10	292.867	92.6597	136.625
LSM11	0	2.26981	0.46823
LSM12	9.21534	8.96665	9.07621
LSM14A	19.8976	49.7852	30.2164
LSM14B	2.24444	0.314938	0.0979465
LSM2	490.522	299.591	187.508
LSM3	380.961	114.212	111.484
LSM4	495.048	149.247	150.398
LSM5	77.0569	29.2701	55.7516
LSM6	219.564	102.039	107.207
LSM7	1465.24	419.766	612.69
LSMD1	481.216	179.129	188.842
LUC7L	68.9478	98.8029	111.338
LUC7L3	128.253	171.832	182.062
MAEL	0	0	4.3431
MAGOH	288.207	47.3084	88.9687
MAGOHB	4.55085	1.19135	1.25779
MAK16	11.0663	10.1539	8.6219
MARS	28.2117	50.3991	21.6382
MARS2	0	0.690733	9.4433
MATR3	31.3933	109.102	79.1643
MAZ	95.394	59.6153	66.5453
MBNL1	18.6028	40.5397	28.5371
MBNL2	3.53797	9.8374	5.13871
MBNL3	0.303596	0.388449	0.606392
MCTS1	7.67627	4.19799	4.88165
MECP2	10.3736	12.6624	14.684
MEPCE	41.4606	15.96	12.91
METTL1	28.1348	29.1116	58.6586
METTL10	11.3518	11.452	21.2684
METTL14	35.8118	26.7416	32.5634
METTL2A	1.40651	2.37008	2.58868
METTL2B	1.37898	3.54744	2.43763
METTL3	34.3405	75.7597	82.5582
METTL5	169.668	111.828	82.2919
MEX3A	0.322274	0.528717	2.29518
MEX3B	1.70487	5.95089	9.84371
MEX3C	4.55764	9.48354	2.76044
MEX3D	1.76024	0.0320941	0.95203
MIF4GD	141.266	72.1064	76.8239
MKRN1	11.1239	32.8951	59.7588
MKRN2	14.9052	16.3271	26.0325
MKRN3	0	0	0
MOV10	10.3616	32.4901	35.5375
MOV10L1	0.115126	0.165331	0.134975
MPHOSPH10	13.887	31.9326	46.5726
MPHOSPH6	101.503	91.2601	97.0058
MRM1	10.3904	18.6206	8.68487
MRP63	265.425	99.53	122.398
MRPL1	34.9831	83.42	90.1042
MRPL10	61.6314	70.3228	75.5049
MRPL11	170.157	79.6841	66.7172
MRPL12	348.31	194.998	141.073
MRPL13	195.924	48.2708	108.891
MRPL14	325.844	57.1896	106.624
MRPL15	85.9913	36.5549	45.5699
MRPL16	696.558	395.593	422.038
MRPL17	14.363	3.92793	6.84805
MRPL18	369.345	137.444	164.397
MRPL19	2.6798	4.0607	7.7121
MRPL2	125.279	30.7912	78.9843
MRPL20	470.235	239.458	181.232
MRPL21	535.336	163.635	206.02
MRPL22	32.7722	24.55	17.5564
MRPL23	814.968	254.946	305.118
MRPL24	381.418	105.475	142.424
MRPL27	309.237	95.4343	74.6113
MRPL28	236.884	100.956	58.039
MRPL3	45.2982	80.4583	69.4691
MRPL30	7.3604	6.63506	12.9238
MRPL32	236.527	85.4637	121.423
MRPL33	443.825	66.7482	100.606
MRPL34	323.272	115.694	109.258
MRPL35	9.82167	4.50509	7.56316
MRPL36	410.106	144.337	105.891
MRPL37	111.684	120.953	128.743
MRPL38	199.16	200.257	150.069
MRPL39	34.9131	14.9352	23.9988
MRPL4	156.575	85.7892	127.273
MRPL40	432.588	166.207	180.387
MRPL41	574.585	163.679	216.972
MRPL42	36.0242	40.0489	30.5235
MRPL43	378.262	139.849	170.19
MRPL44	33.6899	26.9939	30.4514
MRPL45	36.3215	13.8059	43.9876
MRPL46	133.747	27.6539	35.0901
MRPL47	32.0785	22.2109	23.0922
MRPL48	169.178	38.9863	126.238
MRPL49	37.6616	28.4464	39.0738
MRPL50	88.6991	43.0099	48.6077
MRPL51	723.753	222.898	314.182
MRPL52	122.867	43.011	71.2229
MRPL54	631.471	265.319	177.392
MRPL55	445.045	139.792	179.802
MRPL9	172.987	107.802	135.089
MRPS10	20.088	10.0731	46.3967
MRPS11	84.1385	32.3538	47.2492
MRPS12	259.052	131.185	95.6021
MRPS14	38.1816	24.0925	31.8334
MRPS15	230.541	181.381	164.286
MRPS16	50.8975	62.6768	32.6861
MRPS17	46.2706	44.4178	45.5707
MRPS18A	149.023	60.5052	64.295
MRPS18B	112.235	93.1068	117.25
MRPS18C	68.0776	26.433	21.6021
MRPS2	160.414	130.493	129.943
MRPS21	950.748	498.392	391.494
MRPS22	58.5413	36.1579	54.4285
MRPS23	77.459	29.1369	57.443
MRPS24,URGCP,URGCP-MRPS24	648.004	237.232	232.282
MRPS25	16.126	10.2605	13.0718
MRPS26	368.158	163.639	227.787
MRPS27	27.7768	28.5021	56.9567
MRPS28	126.624	38.8809	47.4582
MRPS30	40.4296	74.8021	38.5622
MRPS31	59.501	38.6595	113.577
MRPS33	326.815	117.781	122.004
MRPS34	612.859	172.036	261.181
MRPS35	27.5513	35.713	63.5664
MRPS36	31.6649	11.0954	19.1831
MRPS5	63.1465	68.8274	64.4237
MRPS6,SLC5A3	208.502	94.498	86.8844
MRPS7	183.429	149.104	148.637
MRPS9	58.4903	27.2197	92.7172
MRRF	7.57076	30.4707	18.4078
MRTO4	43.3609	23.0857	35.5489
MSI1	0.137361	0.00325473	0.0111078
MSI2	86.0456	114.406	95.4555
MSL3	5.49399	7.75513	35.0871
MTERFD2	51.2468	29.6492	32.3335
MTFMT	18.1789	21.5289	12.3119
MTG1	85.9996	58.9359	50.9204
MTHFSD	8.54035	2.80181	8.37312
MTIF2	3.45308	12.3187	22.3993
MTIF3	153.363	83.1415	89.9785
MTO1	3.09724	5.42815	13.1262
MTPAP	33.7105	24.8304	23.0574
MTRF1	11.8797	11.3063	3.0252
MTRF1L	1.48092	1.62815	2.87564
MVP,PAGR1	55.0028	33.9392	45.5932
MYEF2	2.47156	4.13305	3.30995
N4BP1	2.93132	2.26627	2.68975
NAA38	7.00094	4.50957	4.54204
NAF1	4.85578	1.28554	2.24787
NANOS1	1.81602	0.539307	1.35321
NANOS3	15.9516	9.39652	5.47579
NARS	15.7778	42.6281	70.3596
NARS2	23.2171	18.2301	22.4848
NAT10	11.4075	31.6226	18.3102
NCBP1	2.29376	4.93945	5.15014
NCBP2	54.9708	81.8062	100.452
NCL	189.615	328.267	284.57
NELFE	218.977	143.515	135.798
NFX1	10.88	12.2891	7.47033
NGDN	149.63	48.652	72.6803
NHP2	1068.72	350.986	446.627
NHP2L1	319.171	154.929	178.133
NIP7	24.429	15.3205	16.5364
NKRF	2.83596	3.94612	3.15627
NMD3	6.99326	13.443	19.5574
NOA1	38.1252	57.5793	58.293
NOB1	84.1083	77.8941	58.2033
NOC2L	19.4662	54.9633	54.7351
NOC3L	2.85476	5.54642	13.1263
NOC4L	25.4071	14.1778	33.2404
NOL10	1.95126	6.09083	9.26653
NOL11	8.599	12.0845	24.5248
NOL12	48.8027	25.3854	13.5625
NOL3	1.78575	0.0116317	0.91706
NOL6	5.32633	12.1618	8.74743
NOL7	572.057	238.857	296.397
NOL8	17.7628	11.8538	18.6302
NOL9	11.4011	4.7289	3.02098
NOLC1	28.0652	41.9924	65.6404
NOM1	0.252217	0.383429	1.91586
NONO	241.658	139.343	171.365
NOP10	933.484	231.241	386.208
NOP14	7.35312	47.0568	23.9244
NOP16	167.195	43.9502	98.9217
NOP2	25.1292	21.0932	28.3831
NOP56	65.2174	88.4588	106.104
NOP58	156.125	121.468	185.607
NOP9	0.97196	0.239434	0.116174
NOVA1	1.65516	0.0205918	0
NPM1	433.55	389.457	509.402
NPM2	39.6446	29.2352	30.2854
NPM3	129.271	131.027	84.0438
NSA2	85.8396	53.7578	63.7676
NSRP1	18.6114	33.6606	32.9276
NSUN2	11.9217	15.3996	12.3006
NSUN3	3.95295	3.39183	4.95072
NSUN4	8.8926	11.7149	8.78273
NSUN5	31.1773	46.2131	17.2222
NSUN6	5.58023	18.2735	16.647
NSUN7	4.07939	1.24995	4.59898
NUDT16	17.8375	12.237	4.94109
NUDT16L1	103.288	43.8463	39.7574
NUDT21	12.9605	11.3179	17.4937
NUFIP1	6.55748	1.26791	3.36055
NUFIP2	1.34747	1.28779	2.29659
NUP153	2.12985	8.29654	5.11786
NUPL2	45.8108	21.9076	24.3376
NUTF2	386.294	162.614	188.349
NXF1	31.4781	89.3421	49.8914
NXF3	2.36482	0.00953373	0
NXT1	219.362	143.846	146.881
NXT2	2.25244	7.22424	6.33232
NYNRIN	4.45395	10.975	3.59539
OAS1	20.6972	8.38347	11.4201
OAS2	10.4499	15.115	24.0212
OAS3	4.35707	5.02931	1.51417
OASL	0.61852	1.0929	0
OBFC1	12.9918	4.56214	6.08723
PA2G4	48.4326	84.7142	85.086
PABPC1	313.815	424.288	324.582
PABPC1L	12.8624	8.49154	5.90244
PABPC1L2A	0	0.0191413	0
PABPC1L2B	0	0.00646403	0
PABPC3	31.8706	45.0468	35.6227
PABPC4	48.7408	23.7885	23.4491
PABPC4L	0	0	0
PABPC5	0	0	0.209767
PABPN1L	1.88254	0	0.44969
PABPN1L.1	1.88254	0	0.44969
PAIP1	7.99122	11.4059	9.07032
PAIP2	344.312	383.305	430.386
PAIP2B	1.55346	0.561498	0.681122
PAN3	69.8298	118.322	88.5014
PAPD4	7.15566	12.429	10.4233
PAPD5	1.26413	0.936187	1.13042
PAPD7	15.5982	2.70604	5.26452
PAPOLA	45.02	36.1859	41.3219
PAPOLB	0	0	0
PAPOLG	0.859492	0.796268	2.29662
PARK7	1030.49	335.106	509.319
PARN	17.6053	39.692	33.9775
PARP1	50.7745	96.9994	85.9177
PARP12	4.17993	7.83137	26.6343
PARP4	3.99634	12.923	8.60783
PARS2	7.69167	1.45483	1.28682
PATL1	1.87028	9.75794	4.12684
PATL2	7.71663	4.03493	14.6288
PCBP1	679.895	1058.68	742.024
PCBP2	132.974	120.38	100.137
PCBP3	0	4.19835	5.80513
PCBP4	4.05269	11.2723	1.9089
PCF11	6.22059	16.3598	6.33091
PDCD11	3.68665	4.29417	8.52661
PDCD4	86.1142	63.4244	115.671
PDCD7	7.33623	13.3908	12.4875
PDE12	1.87841	4.23776	6.04964
PEG10	0	0	0
PES1	36.7532	79.0684	67.805
PET112	23.0398	15.2047	33.9719
PHAX	7.46632	19.7885	12.586
PHF5A	52.2987	61.7943	65.8258
PHRF1	1.99088	15.3365	1.87505
PIH1D1	297.567	139.747	144.218
PIH1D2	5.79423	0	0.555217
PIH1D3	0	0.00863873	0
PIN4	46.8412	14.7728	18.4657
PINX1	19.2532	6.89137	19.4582
PIWIL2	0	0	0
PIWIL4	1.0527	0.862962	0.171504
PLD6	0.0215697	8.2312	7.25097
PLRG1	13.2095	16.9274	14.6932
PNLDC1	2.15813	0.69971	0.0439246
PNN	76.538	79.4166	138.01
PNO1	4.13981	11.2671	17.1683
PNPT1	5.02397	19.4964	15.5599
PNRC2	36.9756	61.9481	41.3674
POLDIP3	35.7748	43.9243	41.7672
POLR1E	15.7465	12.1365	23.4624
POLR2A	14.8462	22.2358	21.5331
POLR2B	26.3573	39.6704	27.618
POLR2D	24.5323	18.1032	45.1659
POLR2E	164.752	56.4629	68.7923
POLR2F	79.892	39.4211	35.636
POLR2G	566.206	140.831	177.699
POLR2H	199.378	87.585	124.168
POLR2I	469.953	144.995	148.023
POLR2J	193.188	52.3473	68.1737
POLR2J2,UPK3BL	46.1715	29.8977	22.1707
POLR2J3	12.6477	11.5245	6.09238
POLR2K	73.8941	62.5847	57.6405
POLR2L	391.18	143.121	119.576
POLRMT	6.76447	22.2901	8.6288
POP1	0.245804	0.358119	1.98636
POP4	46.4148	18.9498	27.9298
POP5	329.655	126.709	102.021
POP7	311.404	65.6798	76.5559
PPARGC1A	0	0	0
PPARGC1B	0.0317558	2.02057	1.8743
PPIE	184.955	59.5002	84.982
PPIH	184.957	62.7682	77.5011
PPIL3	57.889	14.5863	32.6407
PPIL4	11.4803	14.1652	6.07728
PPP1R10	2.95919	6.61913	9.08455
PPP1R8	13.3741	12.6043	13.0774
PPRC1	6.91275	2.28811	3.62413
PPWD1	16.5575	12.1327	14.3643
PQBP1	288.588	149.557	100.612
PRDX1	1361.94	1329.89	1185.12
PRIM1	53.7759	28.7665	49.8974
PRKDC	7.79393	10.9523	9.23456
PRKRA	27.3224	39.6374	56.4638
PRPF18	25.9777	67.1186	19.6977
PRPF19	2.17709	0.860922	1.33871
PRPF3	20.897	9.0452	15.5932
PRPF31	149.455	68.9318	78.1779
PRPF38A	21.5985	41.7755	27.1998
PRPF38B	31.1123	18.1155	24.0906
PRPF39	7.5721	21.4783	20.6972
PRPF4	12.3202	26.5539	27.4598
PRPF40A	16.5513	20.3615	25.3202
PRPF40B	5.49204	4.68921	3.45351
PRPF4B	8.62346	6.23001	9.274
PRPF6	98.7786	81.2167	56.7642
PRPF8	13.1211	11.4008	13.8458
PRR3	5.91961	4.49976	11.6882
PSIP1	94.2134	100.702	124.924
PSMA1	250.265	176.258	223.908
PSMA6	200.085	124.012	180.858
PSPC1	45.0885	64.8663	37.1975
PSTK	15.4691	6.18981	9.59295
PTBP1	98.4084	75.6951	122.653
PTBP2	25.0463	31.5424	26.1065
PTBP3	4.0583	7.91851	8.93744
PTCD2	0.0422343	9.15263	9.54532
PTCD3	6.86085	18.1606	8.91232
PTGES3	135.703	185.225	217.426
PTRF	74.7319	69.4583	42.6892
PTRH1	141.058	29.795	42.8202
PTRH2	59.2447	18.6025	19.8471
PTRHD1	408.294	113.01	149.183
PUF60	283.36	199.296	219.343
PUM1	7.90458	20.4539	21.4224
PUM2	6.19751	6.9427	12.1865
PURA	4.1863	2.64329	1.5967
PURB	3.26278	1.62203	5.61932
PURG	0	0	0.596607
PUS1	14.3061	24.3298	12.9396
PUS10	0.347532	0.0946215	0.576425
PUS3	6.10954	5.14766	4.48999
PUS7	2.07595	2.64595	3.38034
PUS7L	3.66402	1.84438	9.82495
PUSL1	39.423	44.8813	27.571
PWP2	4.21822	34.1295	10.5496
QARS	94.0764	100.817	90.6529
QKI	8.52203	4.79143	8.32417
QRSL1	4.34903	10.4229	8.53285
QTRT1	383.043	144.917	118.066
QTRTD1	0.491633	1.78543	3.49823
R3HCC1	70.5077	83.9441	84.5656
R3HCC1L	11.5571	2.08109	2.06575
R3HDM1	4.0309	13.9417	6.52462
R3HDM2	84.1138	55.1474	30.0043
RAE1	18.2023	35.635	57.2425
RALY	87.659	60.3892	58.2856
RAN	578.613	321.624	353.012
RANBP17	0.283569	0.444937	0.18405
RANBP2	5.04659	8.36466	6.26561
RANBP6	2.65199	1.79589	8.91292
RARS	24.8998	20.2702	40.9446
RARS2	22.2241	31.886	33.6002
RAVER1	61.2454	61.6529	82.7243
RAVER2	1.02145	4.43592	14.4762
RBBP6	46.4847	83.7517	35.0406
RBFOX2	5.00999	6.21686	5.10988
RBFOX3	0	0.0566523	0
RBM10	32.7332	22.5407	24.0701
RBM11	1.10831	2.47552	0.665476
RBM12B	0.0997664	0.457435	0.543533
RBM14,RBM14-RBM4,RBM4	213.171	179.493	156.203
RBM15	3.50751	2.01555	1.53415
RBM15B	12.2411	24.0628	14.5944
RBM17	35.7959	17.0636	32.1851
RBM18	4.65901	5.82808	8.25403
RBM19	90.4529	60.589	38.4229
RBM20	0	0.118268	0
RBM22	53.1089	54.4801	45.4521
RBM23	7.33635	18.8841	16.7073
RBM25	12.8736	13.8544	38.8708
RBM26	49.7834	33.3824	26.1516
RBM27	7.68485	9.69385	6.93873
RBM28	7.07475	17.1486	20.0843
RBM3	60.5609	110.773	113.917
RBM33	3.02492	5.46763	3.97829
RBM34	45.6564	51.3837	66.1547
RBM38	7.71036	6.05235	5.14097
RBM39	148.314	171.223	169.416
RBM41	3.60582	3.20113	2.09531
RBM42	222.788	143.978	136.551
RBM43	0.136541	0.0140468	0.611769
RBM44	0.530997	0.637818	0.0867493
RBM45	6.66337	11.9934	12.8086
RBM47	0.206759	0.0329486	0
RBM48	15.8244	19.9988	17.7159
RBM4B	22.8756	27.3622	25.8773
RBM5	30.1671	44.8586	45.463
RBM6	150.363	120.995	88.6898
RBM7	9.81108	10.0629	14.4552
RBM8A	26.2459	15.2821	15.1728
RBMS1	6.26792	2.62696	5.10452
RBMS2	0.65397	1.08991	0.598387
RBMS3	0	0	0
RBMX	219.526	287.112	263.19
RBMX2	39.8746	12.3668	16.2737
RBMXL2	0	0	0
RBPMS	306.2	198.126	132.132
RBPMS2	0	0.176358	0.91892
RC3H1	1.09168	3.59001	2.11745
RC3H2	1.78177	5.41786	4.00681
RCL1	7.27565	17.5492	30.4391
RDM1	5.08377	0.938907	1.11731
REPIN1	66.4413	108.083	129.949
REXO1	0.671216	104.647	5.50942
REXO2	158.055	157.526	129.186
REXO4	38.5479	33.8827	38.5023
RIOK1	12.5269	26.4467	26.7685
RIOK2	0.855298	6.59768	16.9155
RIOK3	10.0545	23.1942	15.566
RNASE1	40.501	0	0
RNASE2	0	0	16.1038
RNASE3	0	0	0.700977
RNASE6	0	0	0
RNASEH1	30.9322	16.7898	33.2552
RNASEH2A	183.125	148.653	83.4066
RNASEH2B	118.779	112.381	161.271
RNASEH2C	111.897	49.9038	56.0961
RNASEL	3.73792	5.91167	0.47324
RNASET2	592.752	288.405	330.11
RNF113A	78.2659	54.9597	63.5478
RNF113B	0	0	0
RNF17	0	0	0
RNGTT	5.18002	9.37224	14.0377
RNH1	122.626	132.952	110.89
RNMT	6.73729	4.20844	3.31585
RNMTL1	55.7389	20.9062	55.5991
RNPS1	178.29	178.48	208.146
RP9	44.5588	46.9233	52.6544
RPF1	36.8202	33.7187	25.6153
RPF2	11.9113	24.5415	16.5551
RPL10	218.974	125.487	133.244
RPL10A	1247.51	614.438	735.473
RPL11	7940.76	3354.14	3211.01
RPL12	545.04	282.196	252.737
RPL13	745.842	383.705	346.594
RPL13A	1775.05	876.343	979.973
RPL14	1436.1	835.888	902.72
RPL15	1042.81	898.443	911.226
RPL18	7826.64	3220.51	3030.52
RPL18A	665.44	292.88	284.494
RPL19	3867.88	2221.41	2482.19
RPL21	91.3251	12.2256	10.7438
RPL22	103.575	112.499	98.62
RPL22L1	31.036	12.9439	28.7891
RPL23	2090.22	1175.8	1115.44
RPL23A	284.986	149.866	161.724
RPL24	675.054	412.017	339.76
RPL26	1519.74	767.588	783.354
RPL26L1	88.2863	44.6798	35.2653
RPL27	4051.06	1469.73	1801.43
RPL27A	214.702	127.367	134.49
RPL28	1178.56	455.972	441.026
RPL29	2914.41	1667.07	1696.15
RPL3	2195.26	1600.98	1528.02
RPL30	5455.42	2574.76	2664.86
RPL31	9584.25	3612.5	3847.89
RPL32	860.361	371.127	456.331
RPL34	502.012	190.421	221.388
RPL35	4800.33	1922.04	2295.41
RPL35A	6451.26	2715.97	3235.92
RPL36	10386.4	4580.54	4500.9
RPL36AL	2272.32	1004.38	1049.28
RPL36AL.1	2272.32	1004.38	1049.28
RPL37	574.869	248.32	318.726
RPL37A	16692	6669.24	8264.81
RPL38	8015.83	3661.52	3723.21
RPL39	901.122	375.211	419.219
RPL39L	177.538	66.3621	49.9363
RPL4	460.493	496.679	522.643
RPL41	318.86	117.389	127.156
RPL5	2476.73	1882.09	1796.9
RPL6	370.005	212.499	253.303
RPL7	24.8259	22.3381	29.7053
RPL7A	1608.65	726.19	727.767
RPL7L1	43.7908	27.7832	22.9102
RPL8	7279.1	3452.96	3186.7
RPL9	110.036	84.5152	88.0754
RPLP0	1257.06	732.325	742.138
RPLP1	12759.3	4582.77	5003.01
RPLP2	15352.8	5768.62	6430.94
RPP14	15.2073	15.16	20.5835
RPP21,TRIM39,TRIM39-RPP21	454.775	145.277	82.9919
RPP25	68.3902	18.8296	23.52
RPP25L	130.039	50.4888	48.3513
RPP30	20.07	15.3975	10.0947
RPP38	59.6204	21.9158	30.4012
RPP40	53.2091	49.6464	74.1228
RPS10P7	7.78752	10.49	13.4961
RPS11	5732.84	2308.17	2273.32
RPS12	2194.28	758.654	855.982
RPS13	2714.54	1355.85	1480.01
RPS14	7168.46	3127.58	3199.49
RPS15	4995.16	1913.61	1956.23
RPS15A	1929.06	776.55	926.297
RPS16	4022.08	1891.51	2075.37
RPS17	4.29843	0.203971	7.28117
RPS17L	64.4691	34.0613	28.8238
RPS18	2004.35	786.001	819.715
RPS19	8318.92	3266.35	3326.83
RPS19BP1	499.977	297.935	171.662
RPS2	2110.73	1945.86	1545.85
RPS20	972.922	518.184	578.968
RPS21	4875.38	2190.44	2411.56
RPS23	319.172	171.05	177.781
RPS24	2870.41	1500.45	1865.47
RPS25	2227.27	779.563	1098
RPS26	16.7541	5.42343	7.75136
RPS27	8.7809	7.60703	2.77109
RPS27A	738.711	395.452	453.496
RPS27L	245.885	57.1107	106.175
RPS28	457.429	189.428	156.752
RPS29	5802.95	2404.72	2890.06
RPS3	1936.36	1032.34	1116.55
RPS3A	780.548	586.374	610.018
RPS4X	1575.42	867.957	993.439
RPS4Y1	622.343	429.867	241.787
RPS5	2356.98	1040.77	1165.24
RPS6	5081.47	3550.37	3980.86
RPS7	689.948	219.997	302.941
RPS8	2893.54	1134.38	1212.6
RPS9	5024.56	2461.84	2062.38
RPSA	175.69	80.694	86.9478
RPUSD1	31.5346	28.2219	61.4013
RPUSD2	13.9483	6.98348	11.0451
RPUSD3	136.435	117.216	113.734
RPUSD4	19.8918	14.5186	14.9542
RQCD1	195.363	139.09	92.3058
RRBP1	29.0195	17.9391	23.9191
RRNAD1	4.89321	17.5507	14.3237
RRP1	50.0564	46.2205	66.229
RRP12	4.35498	13.115	11.1644
RRP15	9.30416	16.1098	11.383
RRP1B	6.13164	15.6427	14.2477
RRP36	18.2962	15.6663	9.27236
RRP7A	21.2196	19.972	17.6635
RRP8	12.7233	7.44259	20.7734
RRP9	37.4116	46.6064	27.9795
RRS1	11.3697	7.91345	6.97375
RSL1D1	35.7946	80.4695	61.6116
RSL24D1	86.9108	138.088	141.165
RSRC1	18.7306	27.9685	21.595
RTCA	16.9781	13.3702	6.84507
RTF1	49.0226	28.4707	31.8455
RUVBL1	45.0348	66.082	82.5653
RUVBL2	439.901	327.078	259.525
SAFB	39.421	74.4138	62.5944
SAFB2	26.893	64.6632	36.6416
SAMD4A	0.174667	0.293515	0.106622
SAMD4B	6.48924	12.8629	8.42688
SAMHD1	0.635377	5.72682	0.171546
SAP18	284.17	126.74	148.739
SARNP	164.322	112.796	63.3642
SARS	46.4445	26.3032	42.1061
SARS2	21.2534	21.3055	38.4664
SART1	26.6839	12.031	9.39027
SART3	9.03766	8.05889	13.8483
SBDS	51.6221	59.008	57.6004
SCAF1	7.85648	8.45594	6.86274
SCAF11	3.99034	10.3845	5.86181
SCAF4	7.72078	11.2672	19.9684
SCAF8	9.45337	9.86245	7.54423
SECISBP2	17.8548	22.1006	18.5435
SECISBP2L	0.54454	1.44458	2.37548
SEPSECS	1.29044	3.5846	4.25309
SERBP1	11.1631	20.1646	24.874
SETD1A	3.66824	2.88398	1.60786
SETD1B	4.91061	3.78374	3.59611
SETD7	1.40176	1.6944	0.828448
SETX	1.75748	4.46562	4.16983
SF1	131.578	125.393	105.989
SF3A1	24.2922	35.8989	39.3654
SF3A2	94.7681	138.288	117.549
SF3A3	32.4549	16.5169	54.6005
SF3B1	114.833	198.748	139.444
SF3B14	629.428	216.865	306.344
SF3B2	140.37	249.898	196.664
SF3B3	8.15654	10.1004	12.9993
SF3B4	105.973	128.128	128.052
SF3B5	972.826	423.995	405.454
SFPQ	115.777	134.605	153.676
SFSWAP	12.0716	13.8137	13.3835
SHQ1	2.79913	10.5161	8.56136
SIDT1	2.2545	1.90057	0.562282
SIDT2	2.18121	2.48423	2.11853
SKIV2L	11.6675	22.8907	26.5066
SKIV2L2	12.8993	11.8593	4.29749
SLBP	105.838	168.055	110.954
SLC4A1AP	11.8559	18.2873	11.5653
SLIRP	902.167	206.052	380.483
SLTM	14.2192	32.1794	32.4115
SLU7	28.3926	67.7243	40.2905
SMAD1	13.6852	10.2415	15.5727
SMAD2	6.54593	6.99283	4.94755
SMAD3	5.6102	7.1098	8.20349
SMAD4	2.0137	2.57868	3.24525
SMAD5	1.94958	2.06452	8.11099
SMAD6	0	0.015964	0
SMAD7	0.421457	0.657817	0
SMAD9	0	0.0116499	0.621876
SMG1	1.99237	2.0171	1.46793
SMG5	6.8818	25.0142	17.315
SMG6	5.51959	3.14294	5.112
SMG7	3.47513	16.0564	7.28104
SMG8	1.56721	8.94025	7.00694
SMG9	8.04694	4.23038	7.31721
SMN2	2.58659	1.51672	2.51179
SMNDC1	9.39561	18.1496	26.9569
SND1	32.5086	99.1536	88.5191
SNIP1	1.76607	2.68103	3.77708
SNRNP200	19.4842	28.6367	18.2115
SNRNP25	113.471	46.9884	43.6654
SNRNP27	61.1299	70.1511	69.3656
SNRNP35	130.643	30.1122	73.5464
SNRNP40	85.6055	71.4522	78.2457
SNRNP48	0.941405	0.445432	2.74515
SNRNP70	243.908	281.058	255.102
SNRPA	211.084	92.56	181.402
SNRPA1	49.1245	30.2962	25.2139
SNRPB	1105.69	437.892	459.819
SNRPB2	53.1217	38.6452	51.3657
SNRPC	485.335	162.262	221.565
SNRPD1	130.702	61.7971	80.2893
SNRPD2	2279.16	668.409	733.133
SNRPD3	351.113	104.389	153.548
SNRPE	59.081	20.8483	30.3387
SNRPF	130.327	48.6718	66.1363
SNRPG	264.622	79.2553	93.9267
SNRPN,SNURF	557.05	258.594	240.477
SNUPN	27.7026	46.199	38.7708
SNW1	66.1623	65.6377	75.8957
SON	114.24	56.3077	43.5684
SPATS2	7.67562	7.02609	15.2144
SPATS2L	3.68205	2.10371	2.98029
SPEN	2.46227	4.32183	3.07554
SRA1	74.209	18.8767	64.3526
SRBD1	4.79538	13.05	12.0544
SREK1	4.77825	15.0866	8.44503
SRFBP1	8.27181	6.143	22.1125
SRP14	859.06	300.275	376.195
SRP19	42.3478	42.4234	40.0139
SRP54	13.8063	44.2222	27.212
SRP68	27.3975	26.5279	42.602
SRP72	32.3228	33.5467	40.1934
SRP9	104.094	78.2713	149.434
SRPK2	9.29968	17.8815	16.4745
SRPR	32.2806	34.6217	34.2225
SRRM1	38.4908	52.3923	41.3066
SRRM2	17.4865	18.0055	12.1884
SRRM3	0	0.00639353	0.4291
SRRM4	0.0586597	0	0.0306779
SRRT	56.2907	54.7264	50.1639
SRSF1	30.6421	37.6874	76.2194
SRSF10	60.7919	42.6677	55.3685
SRSF11	62.7348	97.1078	66.8321
SRSF12	0.182196	0.0283218	0.169081
SRSF2	443.119	446.934	497.714
SRSF3	180.969	172.585	188.332
SRSF4	37.7346	37.3506	45.1647
SRSF5	606.58	552.136	578.149
SRSF6	246.293	461.634	433.067
SRSF7	206.696	166.619	157.618
SRSF8	17.6777	25.7253	35.6567
SRSF9	772.311	395.359	522.047
SSB	99.2829	109.364	140.137
SSU72	502.135	248.593	311.084
STAU1	14.3539	50.3499	40.6142
STAU2	4.68462	7.86577	6.08092
STRAP	89.5279	144.243	120.778
STRBP	7.76855	18.5196	8.79631
SUB1	56.2481	29.6107	45.9121
SUGP1	55.1452	30.1903	46.9119
SUGP2	17.2663	22.2142	27.2726
SUPT4H1	137.975	67.6913	69.9983
SUPT5H	71.2997	57.2184	42.0254
SUPT6H	3.3095	10.4891	4.48941
SUPV3L1	6.39357	4.90221	41.6642
SURF6	11.7794	23.2894	27.2533
SUZ12	7.3669	11.7433	17.3337
SWT1	0.0139738	0.978633	3.61437
SYF2	52.8727	70.9414	62.5943
SYMPK	14.3408	17.1257	12.4443
SYNCRIP	20.0774	12.6078	25.5317
TAF15	15.0741	35.1106	8.57456
TAF9	331.806	261.921	237.008
TARBP1	14.224	24.769	18.6178
TARBP2	63.4492	68.5526	54.3396
TARDBP	21.648	27.3195	32.3865
TARS	33.5678	25.3418	23.975
TARS2	18.5163	17.528	17.2148
TARSL2	8.95155	5.34728	11.355
TBL3	29.0503	51.0758	48.7122
TBRG4	52.6576	84.2291	67.2917
TCERG1	15.2896	28.2658	28.1339
TCOF1	12.5322	22.6611	25.5516
TDRD10	1.72302	0.511157	0.478369
TDRD12	0.749143	5.97964	6.3639
TDRD3	0.646213	9.50597	13.7414
TDRD6	0.0100552	0	0
TDRD7	3.58105	0.335041	1.23351
TDRD9	0.110659	0.15482	0.6843
TDRKH	2.65008	1.3237	4.34266
TEFM	11.8673	6.07737	9.09725
TEP1	0.9327	2.18843	0.0224517
TERT	0.0432453	0.0883093	0.130668
TFAM	5.84664	3.21699	8.12441
TFB1M	16.2017	11.4694	6.059
TFB2M	21.1825	5.26341	13.6819
TFIP11	13.2966	11.4445	7.50929
TGS1	10.617	6.60534	8.77309
THG1L	4.43711	57.1277	20.2367
THOC1	19.888	23.4505	31.0008
THOC2	13.0041	30.0904	19.7874
THOC3	12.0592	13.3558	12.7657
THOC5	4.50435	10.6469	11.914
THOC6	164.374	155.96	60.4748
THOC7	258.843	142.844	215.131
THRAP3	113.95	69.6618	61.8735
THUMPD1	34.4678	38.5209	34.3033
THUMPD2	10.1228	8.76804	16.1742
THUMPD3	4.99872	10.8445	10.2354
TIA1	12.6947	28.1859	28.6902
TIAL1	25.9198	52.3245	29.325
TIPARP	8.12067	7.81422	5.47257
TLR3	3.56465	0.8221	0.601
TLR7	0	0	0
TNPO1	1.77188	1.72991	2.2089
TNPO2	4.16791	8.31769	8.41855
TNPO3	8.98981	6.98425	6.80671
TNRC6A	3.51657	3.04037	4.02031
TNRC6B	29.6676	21.6283	21.9963
TNRC6C	2.46629	1.99926	2.03902
TOE1	9.91567	21.2597	30.0703
TOP1	9.83653	28.5453	15.1082
TOP3B	6.06951	4.53715	7.16373
TPR	11.8467	18.6646	11.493
TRA2A	326.087	154.574	149.662
TRA2B	18.4968	12.2228	21.1653
TRDMT1	0.560565	1.43645	1.60461
TRIM21	28.5948	5.19589	16.0952
TRIM25	4.06237	13.6941	7.90193
TRIM56	7.47196	12.8508	3.4808
TRIM71	0	0	0
TRIT1	15.3171	3.63191	11.4098
TRMT1	101.119	168.475	93.5735
TRMT10A	0.581559	0.197272	3.08608
TRMT10B	5.32756	17.0668	12.8217
TRMT10C	41.1503	85.2303	59.9778
TRMT11	7.22199	14.3549	5.1216
TRMT112	1437.38	432.277	449.509
TRMT12	15.2867	15.8288	6.14258
TRMT13	2.08489	8.07553	5.64763
TRMT1L	4.44909	3.66034	5.46725
TRMT2A	49.4517	42.1197	35.2654
TRMT2B	2.08716	6.26371	9.26959
TRMT44	10.2232	7.16665	6.21614
TRMT5	0.437046	1.68146	1.7435
TRMT6	15.0452	18.6531	22.7496
TRMT61A	6.40455	20.1135	18.0537
TRMT61B	16.3618	9.83247	29.0207
TRMU	9.71909	13.4098	19.9757
TRNAU1AP	27.7386	4.31274	7.83631
TRNT1	4.4542	13.8388	16.0995
TROVE2	30.8551	74.7223	73.7253
TRPT1	59.4719	24.9648	67.5988
TRUB1	2.87749	2.09558	3.01662
TRUB2	101.929	38.0702	61.7151
TSEN15	18.3539	17.3894	34.5773
TSEN2	18.4376	26.6611	33.0762
TSEN34	80.8265	43.0082	60.1845
TSEN54	22.4739	82.9134	75.2891
TSFM	31.4689	21.0165	37.668
TSN	23.7668	61.1055	51.2032
TSNAXIP1	0	0	0.00826373
TSR1	12.1135	30.3672	21.364
TSR2	113.931	102.442	67.3784
TSR3	281.382	116.335	145.346
TST	12.1294	0.619117	9.51096
TTF2	2.13316	9.49612	9.20342
TUFM	188.74	142.835	205.893
TUT1	27.6365	18.5764	14.5069
TXNL4A	125.757	76.7206	89.1911
TXNL4B	4.63784	2.7152	3.3791
TYW1	10.879	5.58405	14.7549
TYW3	7.51828	2.85607	8.82883
TYW5	0.148291	0.691163	1.5347
U2AF1	1206.63	427.264	467.725
U2AF1L4	119.834	61.7038	40.7038
U2AF2	9.20662	16.5125	6.14492
U2SURP	11.2143	9.84798	13.0411
UBA1	40.5814	59.0443	54.828
UBA52	235.781	116.884	130.477
UBAP2	8.74603	15.056	16.8909
UBAP2L	28.9483	39.4193	49.8773
UBTF	9.44896	26.1442	21.814
UHMK1	0.762067	1.06711	3.5074
UNK	34.9091	23.4721	27.5243
UNKL	4.84437	9.51895	5.87986
UPF1	5.24691	8.77261	2.20035
UPF2	20.6277	12.1607	18.0994
UPF3A	15.9155	13.0089	24.2215
UPF3B	24.4323	36.8148	27.3163
URB1	1.10699	0.991211	2.77925
URB2	0.487086	0.490194	1.22424
URM1	54.2659	49.099	44.1322
USB1	12.5553	23.2075	20.8912
USP10	28.6865	54.6361	70.9102
USP39	21.392	46.889	54.9061
UTP11L	54.6318	18.0183	63.0399
UTP14A	10.7865	11.1484	21.826
UTP15	1.16227	8.02126	0.450116
UTP18	15.1551	67.1826	40.3249
UTP20	0.858663	0.730998	0.983705
UTP23	5.86687	6.87067	6.73048
UTP3	9.05042	2.49103	2.42655
UTP6	21.9012	29.1738	50.8335
VARS	17.7406	49.9865	43.2447
VARS2	4.89891	8.56888	4.42252
WARS	25.8538	22.8221	40.9492
WARS2	2.42108	6.20164	7.1264
WBP4	8.92874	6.7834	14.6416
WDR12	9.33532	24.3423	14.0687
WDR3	5.35401	9.87239	5.46375
WDR36	0.713302	4.76581	1.94729
WDR4	8.39091	1.72857	23.5712
WDR43	23.3951	23.6004	41.3481
WDR46	37.9055	66.9036	69.5712
WDR5	18.4572	13.6656	23.7086
WDR61	116.658	81.8182	111.946
WDR83	49.843	26.2769	19.8496
WIBG	52.6148	22.1191	47.1602
WRAP53	30.2465	23.504	16.6986
XAB2	6.69863	11.6977	14.3427
XPO1	8.58305	13.5244	21.0427
XPO4	1.31557	1.46095	1.17873
XPO5	3.14719	10.3495	4.82426
XPO6	6.75897	15.3423	13.9964
XPO7	4.50949	4.46426	0.726152
XPOT	5.89646	17.847	25.7379
XRCC6	183.357	165.35	157.686
XRN1	1.29522	1.01744	3.87813
XRN2	27.635	37.1513	67.0245
YARS	92.7137	79.3055	101.396
YARS2	14.3469	8.505	28.8695
YBX1	117.753	87.8173	116.107
YBX2	0	0	0
YRDC	53.5349	53.6321	59.8137
YTHDC1	10.228	7.19367	5.40362
YTHDC2	1.034	1.5254	1.85865
YTHDF1	37.7941	18.1264	21.6001
YTHDF2	61.1947	110.419	112.226
YTHDF3	0.780784	6.57866	8.62052
ZC3H10	8.1913	4.01527	2.31149
ZC3H11A	7.13284	14.2893	9.17098
ZC3H12A	18.4562	8.94912	15.2523
ZC3H12B	0.11878	0.538768	0.105445
ZC3H12C	1.3414	0.633886	0.443815
ZC3H12D	0.00999804	0.0120518	0
ZC3H13	4.66439	2.02802	6.39168
ZC3H14	9.84384	13.014	25.2613
ZC3H15	74.5138	82.0399	91.5742
ZC3H18	16.8701	12.6935	10.3411
ZC3H3	4.91102	15.6813	10.6088
ZC3H4	58.4468	16.2242	19.8532
ZC3H6	0.669738	0.595707	0.256881
ZC3H7A	3.89344	10.2828	11.906
ZC3H7B	3.98622	1.78278	5.85066
ZC3H8	25.623	15.21	5.41694
ZC3HAV1	28.4761	37.451	39.2153
ZC3HAV1L	3.09745	0.713175	1.97074
ZC3HC1	15.8748	38.426	28.3918
ZCCHC11	6.66552	9.25759	5.67248
ZCCHC14	0.552047	0.434863	0.260891
ZCCHC17	42.8802	55.7282	42.25
ZCCHC2	1.39003	0.21026	0.354962
ZCCHC24	0	0.840234	0.332478
ZCCHC3	16.2846	26.6856	17.5357
ZCCHC6	1.13068	3.44688	2.43834
ZCCHC7	14.9782	23.3757	31.7744
ZCCHC8	3.78321	5.04601	5.50934
ZCCHC9	20.2516	36.1399	23.225
ZCRB1	79.8873	31.7119	56.3402
ZFC3H1	8.1225	6.86586	3.60827
ZFP36	260.438	336.846	163.799
ZFP36L1	6.57814	19.8212	11.8592
ZFP36L2	617.939	1088.42	1031.45
ZFR	19.5342	21.4739	30.8413
ZFR2	0.0464777	0	0
ZGPAT	54.2152	31.7317	43.8256
ZMAT2	31.016	22.7889	48.5535
ZMAT3	1.03751	2.63647	2.19406
ZMAT5	188.944	92.2344	57.1905
ZNF239	7.28297	1.62226	0
ZNF326	3.96072	10.8988	10.7476
ZNF346	14.1852	10.9602	20.5579
ZNF385A	7.13315	3.49569	2.266
ZNF473	0.628693	0.904382	1.93628
ZNF579	3.38068	6.98661	0.644517
ZNF598	6.99508	42.8476	12.1672
ZNF622	33.9158	16.1454	31.9322
ZNF638	4.2947	2.42328	6.57158
ZNF768	11.635	49.0032	12.3223
ZNFX1	1.35467	3.61643	3.79901
ZNHIT6	5.67423	3.04919	3.14815
ZRANB2	42.7629	81.0139	65.3542
ZRSR2	19.576	7.05406	11.151
