## Supplemental Table S3 for "A two-step *in vivo* CRISPR screen unveils pervasive RNA binding protein dependencies for leukemic stem cells and identifies ELAVL1 as a therapeutic target"

### Sheet: Sheet1
Supplemental Table 3. Patient AML Clinical Data
ID	Gender	Age (years)	De novo vs. Secondary	Type of Sample	FAB Subtype	Karyotype	Additional Molecular Markers
AML-1	M	64	De novo	Diagnosis	M1	46,XY[21]	FLT3-ITD
AML-2	M	78	De novo	Diagnosis	M1	46, XY[20]	na
AML-3	F	52	De novo	Diagnosis	unclassified	47, XX, +8[14]	FLT3-ITD
AML-4	M	32	De novo	Diagnosis	M1	46,XY,ider(7)(q10)del(7)(q21)[20]	nd
AML-5	F	52	De novo	Relapse	n/a	47, XX, +8[14]	FLT3-ITD
AML-6	M	64	MDS, refractory	Diagnosis	unclassified	47, XY, +8[2]/46, XY[20]	nd
AML-7	F	66	Secondary	Diagnosis	nd	46, XX[17]	nd
AML-8	M	33	De novo	Diagnosis	M4/M5-myelomonocytic with MDS-related changes	46,XY[20]	NPM1 and high FLT3-ITD
