## Supplemental Table 7 for "A two-step *in vivo* CRISPR screen unveils pervasive RNA binding protein dependencies for leukemic stem cells and identifies ELAVL1 as a therapeutic target"

### Sheet: AS Genes in KO
Supplemental Table 7a: Alternatively spliced genes in Elavl1 knock out RN2c.
A3SS.neg
ID	GeneID	geneSymbol	chr	strand	longExonStart_0base	longExonEnd	shortES	shortEE	flankingES	flankingEE	ID.1	IJC_SAMPLE_1	SJC_SAMPLE_1	IJC_SAMPLE_2	SJC_SAMPLE_2	IncFormLen	SkipFormLen	PValue	FDR	IncLevel1	IncLevel2	IncLevelDifference
94	ENSMUSG00000006010.8	BC003331	chr1	-	152235652	152235787	152235652	152235749	152237365	152237486	94	99,98	6,7	53,58	0,1	137	100	0.000876584	0.0991462	0.923,0.911	1.0,0.977	-0.071
215	ENSMUSG00000018752.12	BC096441	chr11	-	69497719	69497838	69497719	69497835	69497986	69498034	215	3,3	3,4	8,6	1,0	102	100	4.40607e-05	0.0118358	0.495,0.424	0.887,1.0	-0.484
375	ENSMUSG00000021519.4	Mterfd1	chr13	-	67029105	67029258	67029105	67029223	67030820	67031159	375	70,61	1,11	64,68	0,0	134	100	6.0463e-05	0.0144372	0.981,0.805	1.0,1.0	-0.107
1006	ENSMUSG00000032966.7	Fkbp1a	chr2	+	151369641	151369876	151369748	151369876	151368553	151368601	1006	5,6	2,2	10,2	0,0	200	100	0.000305724	0.0505385	0.556,0.6	1.0,1.0	-0.422
2179	ENSMUSG00000087385.1	AA415398	chr4	-	119205917	119206154	119205917	119206102	119206345	119206414	2179	0,0	1,1	5,2	0,0	151	100	1.62241e-09	3.48656e-06	0.0,0.0	1.0,1.0	-1
3650	ENSMUSG00000005069.6	Pex5	chr6	-	124354150	124354261	124354150	124354240	124354647	124354738	3650	49,45	4,4	53,51	0,0	120	100	0.000756456	0.0991462	0.911,0.904	1.0,1.0	-0.093
1632	ENSMUSG00000007610.8	Gtpbp3	chr8	+	74013323	74013413	74013326	74013413	74012969	74013217	1632	0,0	29,45	5,5	49,28	102	100	0.000137654	0.0268926	0.0,0.0	0.091,0.149	-0.12
3528	ENSMUSG00000043243.9	Fam129c	chr8	+	74131403	74131823	74131439	74131823	74130559	74130643	3528	6,8	6,8	14,11	2,1	135	100	0.000226258	0.0405191	0.426,0.426	0.838,0.891	-0.439
2079	ENSMUSG00000032235.9	Narg2	chr9	+	69254923	69255173	69255071	69255173	69248283	69248388	2079	31,24	12,4	29,33	2,0	200	100	7.25786e-05	0.0155971	0.564,0.75	0.879,1.0	-0.282
A3SS.pos
ID	GeneID	geneSymbol	chr	strand	longExonStart_0base	longExonEnd	shortES	shortEE	flankingES	flankingEE	ID.1	IJC_SAMPLE_1	SJC_SAMPLE_1	IJC_SAMPLE_2	SJC_SAMPLE_2	IncFormLen	SkipFormLen	PValue	FDR	IncLevel1	IncLevel2	IncLevelDifference
1124	ENSMUSG00000025144.10	Stra13	chr11	-	120573016	120573209	120573016	120573070	120575006	120575052	1124	191197	2,1	200187	9,6	200	100	0.000861003	0.0991462	0.979,0.99	0.917,0.94	0.056
2242	ENSMUSG00000007035.8	Msh5	chr17	-	35168623	35168847	35168623	35168711	35169285	35169366	2242	6,3	1,0	1,1	2,2	200	100	3.22194e-05	0.00989135	0.75,1.0	0.2,0.2	0.675
335	ENSMUSG00000055491.7	Pprc1	chr19	+	46142507	46142578	46142510	46142578	46140153	46140207	335	3,1	0,0	1,0	3,1	102	100	1.89027e-07	0.000135406	1.0,1.0	0.246,0.0	0.877
121	ENSMUSG00000026933.9	Camsap1	chr2	-	25790981	25791084	25790981	25791081	25791369	25791578	121	31,26	0,2	25,19	8,10	102	100	4.15443e-06	0.00178557	1.0,0.927	0.754,0.651	0.261
261	ENSMUSG00000026816.7	Gtf3c5	chr2	-	28423127	28423322	28423127	28423304	28424004	28424147	261	11,9	114121	1,2	141127	117	100	2.73886e-05	0.00980967	0.076,0.06	0.006,0.013	0.059
704	ENSMUSG00000028522.10	Mier1	chr4	+	102790846	102790920	102790885	102790920	102788164	102788265	704	3,2	1,2	0,1	3,3	138	100	0.000803303	0.0991462	0.685,0.42	0.0,0.195	0.455
2116	ENSMUSG00000028923.8	Necap2	chr4	-	140627495	140627632	140627495	140627610	140628443	140628552	2116	4,5	4,3	0,0	3,1	121	100	2.13855e-06	0.00114894	0.452,0.579	0.0,0.0	0.515
898	ENSMUSG00000029149.8	Krtcap3	chr5	+	31555466	31555570	31555470	31555570	31555267	31555375	898	3,1	1,1	1,0	2,1	103	100	0.000765586	0.0991462	0.744,0.493	0.327,0.0	0.455
1086	ENSMUSG00000030731.7	Syt3	chr7	+	51641298	51641491	51641325	51641491	51640175	51640319	1086	1,1	0,0	0,0	2,2	126	100	4.26047e-09	4.57787e-06	1.0,1.0	0.0,0.0	1
2650	ENSMUSG00000047757.9	Fancb	chrX	+	161430635	161430826	161430662	161430826	161429476	161429620	2650	4,5	5,14	0,1	9,6	126	100	0.000626465	0.0961624	0.388,0.221	0.0,0.117	0.246
A5SS.neg
ID	GeneID	geneSymbol	chr	strand	longExonStart_0base	longExonEnd	shortES	shortEE	flankingES	flankingEE	ID.1	IJC_SAMPLE_1	SJC_SAMPLE_1	IJC_SAMPLE_2	SJC_SAMPLE_2	IncFormLen	SkipFormLen	PValue	FDR	IncLevel1	IncLevel2	IncLevelDifference
531	ENSMUSG00000026048.9	Ercc5	chr1	+	44214988	44215180	44214988	44215104	44215649	44215736	531	5,13	17,0	5,3	0,0	175	100	0.00113422	0.0851299	0.144,1.0	1.0,1.0	-0.428
1349	ENSMUSG00000057554.6	Lgals8	chr13	-	12545524	12545671	12545551	12545671	12544988	12545045	1349	8,10	39,0	4,2	0,0	126	100	0.000825569	0.069709	0.14,1.0	1.0,1.0	-0.43
375	ENSMUSG00000068284.7	Gm608	chr16	+	44199016	44199280	44199016	44199134	44200726	44200791	375	0,1	15,16	9,2	14,10	200	100	0.000100252	0.0193487	0.0,0.03	0.243,0.091	-0.152
1609	ENSMUSG00000040785.10	Ttc3	chr16	+	94592373	94592578	94592373	94592468	94605518	94605673	1609	7,9	22,15	7,12	3,2	200	100	0.000155086	0.0261901	0.137,0.231	0.538,0.75	-0.46
1469	ENSMUSG00000008730.10	Hipk1	chr3	-	103564417	103564580	103564519	103564580	103562457	103562683	1469	181144	20,20	154144	9,4	200	100	0.00074737	0.0673131	0.819,0.783	0.895,0.947	-0.12
1035	ENSMUSG00000030815.5	Phkg2	chr7	+	134721048	134721543	134721048	134721160	134723180	134723246	1035	120188	6,10	165179	2,1	200	100	0.000214827	0.032248	0.909,0.904	0.976,0.989	-0.076
A5SS.pos
ID	GeneID	geneSymbol	chr	strand	longExonStart_0base	longExonEnd	shortES	shortEE	flankingES	flankingEE	ID.1	IJC_SAMPLE_1	SJC_SAMPLE_1	IJC_SAMPLE_2	SJC_SAMPLE_2	IncFormLen	SkipFormLen	PValue	FDR	IncLevel1	IncLevel2	IncLevelDifference
2106	ENSMUSG00000061904.6	Slc25a3	chr10	-	90584852	90585076	90584951	90585076	90582271	90582451	2106	80,99	0,0	59,45	2,6	198	100	8.53906e-05	0.0192271	1.0,1.0	0.937,0.791	0.136
1147	ENSMUSG00000025571.7	Tnrc6c	chr11	+	117610890	117614458	117610890	117611131	117617276	117617420	1147	4,11	0,0	0,4	2,1	200	100	0.000626	0.060409	1.0,1.0	0.0,0.667	0.666
1603	ENSMUSG00000006720.9	Zfp184	chr13	+	22036980	22037287	22036980	22037068	22037424	22037668	1603	3,2	1,0	1,1	2,2	200	100	0.000567507	0.058977	0.6,1.0	0.2,0.2	0.6
1671	ENSMUSG00000022704.8	Qtrtd1	chr16	-	43870891	43871933	43871733	43871933	43869058	43869210	1671	6,7	0,0	1,3	13,0	200	100	0.000518394	0.0583626	1.0,1.0	0.037,1.0	0.482
607	ENSMUSG00000014767.10	Tbp	chr17	+	15638117	15638321	15638117	15638166	15639928	15640092	607	8,10	1,0	11,7	3,3	200	100	0.00105819	0.0840952	0.8,1.0	0.647,0.538	0.307
733	ENSMUSG00000024050.8	Wiz	chr17	-	32518000	32518101	32518028	32518101	32515784	32516063	733	1,2	0,1	0,1	3,1	127	100	7.4247e-05	0.0192271	1.0,0.612	0.0,0.441	0.586
1396	ENSMUSG00000023206.9	Il15ra	chr2	+	11639890	11640085	11639890	11639969	11645039	11645237	1396	15,12	0,0	3,7	4,2	200	100	1.07737e-06	0.000485175	1.0,1.0	0.273,0.636	0.545
2177	ENSMUSG00000050323.8	2310030N02Rik	chr4	-	11000286	11000390	11000290	11000390	10997346	10997469	2177	7,4	0,0	3,5	19,0	103	100	0.00128028	0.0910348	1.0,1.0	0.133,1.0	0.433
1446	ENSMUSG00000074165.4	Zfp788	chr7	+	48890049	48890269	48890049	48890080	48898702	48898802	1446	8,6	0,0	0,2	1,3	200	100	3.29505e-07	0.000401288	1.0,1.0	0.0,0.25	0.875
1644	ENSMUSG00000060601.6	Nr1h2	chr7	-	51809174	51809293	51809178	51809293	51808948	51809078	1644	3,4	0,0	1,5	0,179	103	100	1.91799e-05	0.00647801	1.0,1.0	1.0,0.026	0.487
MXE.neg
ID	GeneID	geneSymbol	chr	strand	1stExonStart_0base	1stExonEnd	2ndExonStart_0base	2ndExonEnd	upstreamES	upstreamEE	downstreamES	downstreamEE	ID.1	IJC_SAMPLE_1	SJC_SAMPLE_1	IJC_SAMPLE_2	SJC_SAMPLE_2	IncFormLen	SkipFormLen	PValue	FDR	IncLevel1
2207	ENSMUSG00000052423.8	B4galt3	chr1	+	173200713	173200820	173201122	173201236	173200473	173200545	173201333	173201504	2207	1,0	3,4	1,4	1,0	200	200	1.77509e-06	0.00260893	0.25,0.0
3804	ENSMUSG00000020456.10	Ogdh	chr11	+	6216767	6216858	6216980	6217083	6213790	6213982	6234535	6234651	3804	129140	449547	206211	449418	190	200	1.90262e-05	0.0143294	0.232,0.212
4906	ENSMUSG00000018507.10	Trpv2	chr11	+	62403152	62403326	62403664	62403820	62397877	62398176	62404408	62404507	4906	84,72	89,0	109,98	1,0	200	200	0.000114474	0.0323128	0.486,1.0
629	ENSMUSG00000037458.8	Azin1	chr15	-	38421998	38422114	38423228	38423391	38421230	38421445	38424046	38424121	629	158205	0,236	176159	1,0	200	200	0.000116454	0.0323128	1.0,0.465
704	ENSMUSG00000022637.9	Cblb	chr16	+	52186461	52186593	52194271	52194391	52186247	52186345	52204545	52205626	704	2,0	59,46	6,11	43,51	200	200	1.34316e-05	0.0118019	0.033,0.0
1023	ENSMUSG00000046572.3	Zfp518b	chr5	-	39073723	39074021	39074431	39074497	39059718	39066092	39075917	39075989	1023	0,0	22,22	5,5	17,14	165	200	1.97946e-06	0.00260893	0.0,0.0
3696	ENSMUSG00000030102.7	Itpr1	chr6	+	108381454	108381490	108382642	108382690	108367882	108367994	108388293	108388426	3696	0,1	8,16	3,5	14,8	135	147	0.000350168	0.0738435	0.0,0.064
290	ENSMUSG00000037337.9	Map4k1	chr7	+	29786767	29786857	29786938	29787009	29786625	29786688	29788115	29788295	290	133136	2,15	139136	0,1	189	170	3.94792e-05	0.0173445	0.984,0.891
2025	ENSMUSG00000002910.9	Arrdc2	chr8	-	73362592	73362740	73362877	73362944	73361342	73361445	73363026	73363109	2025	15,3	18,26	11,4	1,0	166	200	8.23523e-08	0.000217081	0.501,0.122
5012	ENSMUSG00000086629.1	2810403D21Rik	chrX	+	106051218	106051268	106053606	106053711	106031604	106031694	106081683	106082235	5012	0,2	1,4	2,1	1,0	149	200	0.000367817	0.074582	0.0,0.402
3687	ENSMUSG00000041718.9	Alg13	chrX	+	140798407	140798650	140802441	140802482	140791338	140791504	140804103	140804404	3687	6,5	7,5	7,5	1,0	200	140	2.34729e-05	0.015393	0.375,0.412
MXE.pos
ID	GeneID	geneSymbol	chr	strand	1stExonStart_0base	1stExonEnd	2ndExonStart_0base	2ndExonEnd	upstreamES	upstreamEE	downstreamES	downstreamEE	ID.1	IJC_SAMPLE_1	SJC_SAMPLE_1	IJC_SAMPLE_2	SJC_SAMPLE_2	IncFormLen	SkipFormLen	PValue	FDR	IncLevel1
4762	ENSMUSG00000025968.9	Ndufs1	chr1	-	63196530	63196685	63198124	63198285	63194969	63195145	63199348	63199478	4762	140122	150158	85,71	172157	200	200	0.000290178	0.0665139	0.483,0.436
1079	ENSMUSG00000020111.8	Cbara1	chr10	+	59230885	59231000	59250688	59250771	59213251	59213295	59251626	59251824	1079	156177	129,0	162142	133138	200	182	0.000433403	0.0846259	0.524,1.0
5346	ENSMUSG00000071866.5	Ppia	chr11	+	6318228	6318317	6319115	6319288	6315445	6315982	6319480	6319820	5346	2,8	0,0	10,5	4,2	188	200	0.000324608	0.0713055	1.0,1.0
3200	ENSMUSG00000017421.10	Zfp207	chr11	+	80216866	80216910	80217102	80217164	80216147	80216213	80218242	80219235	3200	1,2	1,2	0,0	4,2	143	161	0.000452941	0.0852824	0.53,0.53
5381	ENSMUSG00000020530.7	Ggnbp2	chr11	-	84649866	84650015	84650100	84650226	84647836	84648085	84651342	84651490	5381	217214	161182	163138	195218	200	200	0.000196095	0.0492293	0.574,0.54
5487	ENSMUSG00000072946.5	Ptgr2	chr12	+	85649294	85649382	85651868	85651908	85648725	85648847	85654886	85656782	5487	134110	12,7	114106	22,31	187	139	6.16386e-05	0.0249968	0.892,0.921
2795	ENSMUSG00000036698.8	Eif2c2	chr15	-	72955593	72955741	72956876	72956964	72954559	72954679	72957383	72957518	2795	71,68	0,0	59,75	90,1	187	200	7.63574e-05	0.0274758	1.0,1.0
4239	ENSMUSG00000022704.8	Qtrtd1	chr16	-	43871733	43871933	43876741	43876954	43869058	43869210	43878069	43878146	4239	16,26	0,0	32,23	14,1	200	200	2.91977e-05	0.015393	1.0,1.0
5275	ENSMUSG00000024096.9	Ralbp1	chr17	-	66203431	66203539	66208312	66208474	66202029	66202151	66210595	66210945	5275	161197	0,0	165129	126,1	200	200	2.9261e-06	0.00308528	1.0,1.0
2030	ENSMUSG00000027378.9	Nphp1	chr2	-	127583414	127583497	127585311	127585422	127581827	127581904	127586897	127586972	2030	5,1	2,1	0,1	2,4	200	182	0.000194412	0.0492293	0.695,0.476
1297	ENSMUSG00000039117.9	Taf4a	chr2	-	179657658	179657784	179658683	179658814	179656615	179656672	179659121	179659291	1297	66,92	1,6	62,70	102,82	200	200	0	0	0.985,0.939
1173	ENSMUSG00000027939.7	Nup210l	chr3	+	90014275	90014380	90015677	90015752	90011204	90011406	90015838	90015939	1173	4,2	4,4	0,0	1,3	200	174	3.71621e-05	0.0173445	0.465,0.303
1646	ENSMUSG00000038047.11	Haus6	chr4	-	86247126	86247192	86250060	86250193	86246654	86246703	86251540	86251619	1646	38,52	0,0	34,39	23,0	200	165	8.52342e-05	0.0280847	1.0,1.0
1355	ENSMUSG00000033540.11	Idua	chr5	+	109110690	109110812	109110920	109111046	109110398	109110611	109111118	109111195	1355	50,44	0,0	55,54	0,48	200	200	9.57803e-05	0.0297032	1.0,1.0
4903	ENSMUSG00000038759.8	Nup205	chr6	+	35138623	35138768	35139095	35139255	35136432	35136604	35139854	35140083	4903	125121	0,0	123112	1117	200	200	2.91965e-05	0.015393	1.0,1.0
1195	ENSMUSG00000042213.9	Anubl1	chr6	+	116235871	116235939	116237999	116238186	116223590	116223890	116255634	116255779	1195	4,2	14,23	0,0	23,22	167	200	0.000567892	0.0997975	0.255,0.094
50	ENSMUSG00000034252.7	Senp6	chr9	+	79946692	79946713	79951500	79951571	79941343	79941448	79959117	79959260	50	14,6	77,71	2,2	77,81	120	170	0.000232021	0.0556007	0.205,0.107
RI.neg
ID	GeneID	geneSymbol	chr	strand	riExonStart_0base	riExonEnd	upstreamES	upstreamEE	downstreamES	downstreamEE	ID.1	IJC_SAMPLE_1	SJC_SAMPLE_1	IJC_SAMPLE_2	SJC_SAMPLE_2	IncFormLen	SkipFormLen	PValue	FDR	IncLevel1	IncLevel2	IncLevelDifference
964	ENSMUSG00000042066.9	Tmcc2	chr1	-	134255479	134257792	134255479	134255615	134256851	134257792	964	0,2	2,1	2,2	0,0	200	100	5.15465e-05	0.0121274	0.0,0.5	1.0,1.0	-0.75
492	ENSMUSG00000044966.4	Fbxo48	chr11	+	16853144	16853684	16853144	16853256	16853351	16853684	492	11,21	6,8	31,15	2,2	194	100	0.00191999	0.0874051	0.486,0.575	0.889,0.794	-0.311
710	ENSMUSG00000020464.9	Pnpt1	chr11	+	29053231	29054215	29053231	29053338	29054143	29054215	710	32,28	62,0	24,40	0,0	200	100	0.000621553	0.0475364	0.205,1.0	1.0,1.0	-0.397
2894	ENSMUSG00000033852.8	Pla2g4b	chr2	+	119860655	119861060	119860655	119860792	119860931	119861060	2894	0,1	2,9	2,4	1,2	200	100	0.000129673	0.0190718	0.0,0.053	0.5,0.5	-0.473
2837	ENSMUSG00000036403.9	Cep135	chr5	+	77065886	77068051	77065886	77066096	77067946	77068051	2837	16,20	6,0	10,7	0,0	200	100	0.00101	0.0622942	0.571,1.0	1.0,1.0	-0.215
2037	ENSMUSG00000058427.6	Cxcl2	chr5	+	91333382	91334935	91333382	91333466	91334214	91334935	2037	1,4	3,1	3,2	0,0	200	100	5.71717e-05	0.0121274	0.143,0.667	1.0,1.0	-0.595
RI.pos
ID	GeneID	geneSymbol	chr	strand	riExonStart_0base	riExonEnd	upstreamES	upstreamEE	downstreamES	downstreamEE	ID.1	IJC_SAMPLE_1	SJC_SAMPLE_1	IJC_SAMPLE_2	SJC_SAMPLE_2	IncFormLen	SkipFormLen	PValue	FDR	IncLevel1	IncLevel2	IncLevelDifference
383	ENSMUSG00000026280.10	Atg4b	chr1	+	95672204	95674941	95672204	95672277	95674861	95674941	383	14,20	80102	8,2	83,77	200	100	0.00120209	0.0676001	0.08,0.089	0.046,0.013	0.055
756	ENSMUSG00000018199.8	Trove2	chr1	-	145607482	145608516	145607482	145607596	145608399	145608516	756	4,4	1,4	0,1	7,4	200	100	0.000125822	0.0190718	0.667,0.333	0.0,0.111	0.445
480	ENSMUSG00000036764.5	Dnajc12	chr10	+	62858532	62860126	62858532	62858611	62859986	62860126	480	8,11	13,9	0,0	27,21	200	100	1.11739e-09	1.06822e-06	0.235,0.379	0.0,0.0	0.307
1524	ENSMUSG00000009292.9	Trpm2	chr10	-	77376549	77377543	77376549	77376655	77377456	77377543	1524	7,3	6,10	0,1	3,4	200	100	0.00231337	0.0999768	0.368,0.13	0.0,0.111	0.194
2431	ENSMUSG00000059796.9	Eif4a1	chr11	-	69481697	69482050	69481697	69481835	69481906	69482050	2431	264349	62,49	218154	78,67	170	100	4.94924e-05	0.0121274	0.715,0.807	0.622,0.575	0.162
2430	ENSMUSG00000059796.9	Eif4a1	chr11	-	69481697	69482255	69481697	69482050	69482145	69482255	2430	332469	316377	276235	331335	194	100	0.00143535	0.0722206	0.351,0.391	0.301,0.266	0.088
921	ENSMUSG00000058546.8	Rpl23a	chr11	-	77994436	77994725	77994436	77994499	77994655	77994725	921	10,19	1,0	7,5	10,10	200	100	9.72161e-10	1.06822e-06	0.833,1.0	0.259,0.2	0.687
646	ENSMUSG00000020719.7	Ddx5	chr11	-	106643782	106645332	106643782	106644007	106645272	106645332	646	11751291	11271183	798727	12081087	200	100	1.47422e-05	0.0056374	0.343,0.353	0.248,0.251	0.098
1547	ENSMUSG00000017713.8	Tha1	chr11	-	117731748	117733001	117731748	117731934	117732917	117733001	1547	11,28	1,0	19,10	5,10	200	100	5.17592e-06	0.00247409	0.846,1.0	0.655,0.333	0.429
334	ENSMUSG00000021134.9	Srsf5	chr12	+	82048782	82050155	82048782	82048852	82050081	82050155	334	291347	107124	200152	111,92	200	100	0.00235301	0.0999768	0.576,0.583	0.474,0.452	0.116
1545	ENSMUSG00000021948.8	Prkcd	chr14	-	31418625	31419087	31418625	31418755	31419001	31419087	1545	172259	368425	152148	521381	200	100	0.000410512	0.0392449	0.189,0.234	0.127,0.163	0.067
842	ENSMUSG00000068245.7	D14Ertd668e	chr14	-	59971487	59972218	59971487	59971619	59972154	59972218	842	4,6	2,4	0,1	2,6	200	100	6.34279e-05	0.0121274	0.5,0.429	0.0,0.077	0.426
2861	ENSMUSG00000055692.11	Tmem191c	chr16	+	17277434	17277984	17277434	17277685	17277761	17277984	2861	1,6	5,14	1,0	15,2	175	100	0.00208648	0.0927756	0.103,0.197	0.037,0.0	0.132
538	ENSMUSG00000022967.6	Ifnar1	chr16	+	91505299	91507686	91505299	91505659	91506771	91507686	538	166234	2,3	200168	12,6	200	100	0.00164909	0.0795731	0.976,0.975	0.893,0.933	0.063
2093	ENSMUSG00000022960.6	Donson	chr16	-	91682760	91683066	91682760	91682865	91682987	91683066	2093	35,36	47,34	19,9	58,28	200	100	0.000371741	0.0374089	0.271,0.346	0.141,0.138	0.169
1122	ENSMUSG00000015452.6	Ager	chr17	+	34735324	34735739	34735324	34735517	34735674	34735739	1122	2,7	9,6	1,0	6,5	200	100	0.00140783	0.0722206	0.1,0.368	0.077,0.0	0.195
2092	ENSMUSG00000025159.2	Mms19	chr19	-	42020222	42021593	42020222	42020305	42021406	42021593	2092	60,76	73,91	41,37	96109	200	100	9.52096e-05	0.0165492	0.291,0.295	0.176,0.145	0.133
2804	ENSMUSG00000014873.8	Surf2	chr2	+	26772947	26774575	26772947	26773051	26774384	26774575	2804	38,56	0,1	34,30	3,3	200	100	0.00183486	0.0855673	1.0,0.966	0.85,0.833	0.142
1314	ENSMUSG00000026821.9	Ralgds	chr2	+	28403632	28404025	28403632	28403665	28403903	28404025	1314	25,20	35,59	9,9	55,61	200	100	0.000447837	0.0407745	0.263,0.145	0.076,0.069	0.132
553	ENSMUSG00000026987.9	Baz2b	chr2	-	59758351	59760274	59758351	59758595	59760199	59760274	553	122116	214255	49,34	199158	200	100	4.81879e-06	0.00247409	0.222,0.185	0.11,0.097	0.1
1596	ENSMUSG00000039263.10	Npepl1	chr2	+	173946044	173946625	173946044	173946168	173946448	173946625	1596	133156	169178	113,92	252175	200	100	0.000363976	0.0374089	0.282,0.305	0.183,0.208	0.098
2004	ENSMUSG00000028759.7	Hp1bp3	chr4	+	137781803	137784702	137781803	137781963	137784558	137784702	2004	205272	0,0	235239	687,0	200	100	0.000945616	0.0602673	1.0,1.0	0.146,1.0	0.427
919	ENSMUSG00000028948.10	Nol9	chr4	+	151419803	151420753	151419803	151419939	151420655	151420753	919	41,55	3,5	35,24	11,8	200	100	0.00140447	0.0722206	0.872,0.846	0.614,0.6	0.252
244	ENSMUSG00000029068.9	Ccnl2	chr4	+	155192031	155194537	155192031	155192096	155194437	155194537	244	195250	38,46	145122	48,70	200	100	0.000259231	0.0309781	0.72,0.731	0.602,0.466	0.192
2551	ENSMUSG00000040532.8	Abhd11	chr5	+	135486756	135487250	135486756	135486930	135487079	135487250	2551	110144	201240	79,79	230219	200	100	0.00166471	0.0795731	0.215,0.231	0.147,0.153	0.073
666	ENSMUSG00000029817.8	Tra2a	chr6	-	49195474	49196963	49195474	49195609	49196847	49196963	666	78103	9,7	73,57	15,19	200	100	0.00115162	0.0667242	0.813,0.88	0.709,0.6	0.192
2630	ENSMUSG00000037552.10	Plekhg2	chr7	-	29155256	29156061	29155256	29155516	29155896	29156061	2630	6,3	0,1	3,0	2,2	200	100	0.000162458	0.0221872	1.0,0.6	0.429,0.0	0.586
2398	ENSMUSG00000060601.6	Nr1h2	chr7	-	51808948	51809293	51808948	51809078	51809178	51809293	2398	122117	0,0	121116	0,179	199	100	0.000758073	0.0557475	1.0,1.0	1.0,0.246	0.377
3183	ENSMUSG00000025487.8	Psmd13	chr7	+	148072286	148072744	148072286	148072321	148072700	148072744	3183	2,2	1,0	0,1	1,1	200	100	5.14346e-05	0.0121274	0.5,1.0	0.0,0.333	0.584
1751	ENSMUSG00000025507.7	Lrdd	chr7	-	148625901	148626265	148625901	148626052	148626129	148626265	1751	51,79	42,62	47,27	67,55	176	100	0.000890592	0.0587177	0.408,0.42	0.285,0.218	0.162
1787	ENSMUSG00000001062.11	1300018I17Rik	chr8	-	125772053	125772576	125772053	125772106	125772513	125772576	1787	15,18	0,0	20,10	0,20	200	100	0.00086968	0.0587177	1.0,1.0	1.0,0.2	0.4
2816	ENSMUSG00000032295.9	Man2c1	chr9	+	56987306	56987771	56987306	56987515	56987676	56987771	2816	50,67	74,77	33,26	84,77	200	100	0.000486032	0.0422406	0.253,0.303	0.164,0.144	0.124
2815	ENSMUSG00000032295.9	Man2c1	chr9	+	56989370	56989722	56989370	56989519	56989612	56989722	2815	48,47	0,0	40,46	0,72	192	100	0.000552113	0.0440311	1.0,1.0	1.0,0.25	0.375
1935	ENSMUSG00000067369.6	Trmt2b	chrX	-	130774617	130775108	130774617	130774719	130774893	130775108	1935	13,8	0,0	19,10	58,0	200	100	0.000552691	0.0440311	1.0,1.0	0.141,1.0	0.429
SE.neg
ID	GeneID	geneSymbol	chr	strand	exonStart_0base	exonEnd	upstreamES	upstreamEE	downstreamES	downstreamEE	ID.1	IJC_SAMPLE_1	SJC_SAMPLE_1	IJC_SAMPLE_2	SJC_SAMPLE_2	IncFormLen	SkipFormLen	PValue	FDR	IncLevel1	IncLevel2	IncLevelDifference
20834	ENSMUSG00000043015.8	Tmem194b	chr1	+	52699162	52699256	52694208	52694324	52702104	52702330	20834	0,0	3,3	4,4	2,4	193	100	1.06616e-05	0.0097628	0.0,0.0	0.509,0.341	-0.425
31710	ENSMUSG00000026014.7	Raph1	chr1	-	60575823	60575904	60560361	60560439	60582435	60582944	31710	1,1	20,14	10,6	14,19	180	100	0.000132165	0.0481177	0.027,0.038	0.284,0.149	-0.184
7126	ENSMUSG00000033159.7	1810031K17Rik	chr1	-	75138631	75139134	75137989	75138077	75139216	75139271	7126	67,75	6,5	62,57	0,1	200	100	0.000276745	0.0693434	0.848,0.882	1.0,0.966	-0.118
31762	ENSMUSG00000056211.6	R3hdm1	chr1	+	130058778	130058820	130049765	130049976	130059345	130059435	31762	0,1	7,3	2,5	4,1	141	100	0.000463982	0.0987368	0.0,0.191	0.262,0.78	-0.425
30436	ENSMUSG00000042708.6	1700012A16Rik	chr1	+	155294853	155295104	155292927	155293081	155296030	155296153	30436	0,0	6,3	2,4	2,3	200	100	9.84205e-05	0.0431025	0.0,0.0	0.333,0.4	-0.367
18556	ENSMUSG00000019774.8	Mtrf1l	chr10	+	4527556	4527740	4526436	4526516	4528928	4529092	18556	45,33	7,2	35,29	0,0	200	100	6.04848e-05	0.0320654	0.763,0.892	1.0,1.0	-0.172
6420	ENSMUSG00000087177.1	E130307A14Rik	chr10	-	39401278	39401355	39360081	39360317	39451543	39451812	6420	15,20	2,4	12,12	0,0	176	100	0.000357867	0.0825498	0.81,0.74	1.0,1.0	-0.225
719	ENSMUSG00000006731.8	B4galnt1	chr10	+	126604054	126604161	126603059	126603278	126606799	126606898	719	8,8	3,2	3,12	0,0	200	100	9.37614e-05	0.0429285	0.571,0.667	1.0,1.0	-0.381
17821	ENSMUSG00000040415.9	Dtx3	chr10	-	126629664	126630394	126627433	126628095	126630785	126630859	17821	5,5	5,3	10,3	0,1	200	100	0.000277307	0.0693434	0.333,0.455	1.0,0.6	-0.406
27540	ENSMUSG00000009079.10	Ewsr1	chr11	-	4979487	4979522	4978922	4978955	4983362	4983574	27540	0,0	2,2	2,3	6,0	134	100	0.00030114	0.0722636	0.0,0.0	0.199,1.0	-0.6
2882	ENSMUSG00000034164.10	Emid1	chr11	-	5009546	5009637	5006267	5006972	5016882	5016927	2882	0,0	3,1	3,1	1,0	190	100	8.14962e-06	0.00820884	0.0,0.0	0.612,1.0	-0.806
19568	ENSMUSG00000056342.9	Usp34	chr11	+	23233438	23233859	23220660	23220748	23243319	23243370	19568	77,62	7,12	61,60	1,2	200	100	0.0003836	0.087155	0.846,0.721	0.968,0.938	-0.169
25397	ENSMUSG00000020740.7	Gga3	chr11	-	115448309	115448322	115447629	115447799	115448719	115449030	25397	0,2	1,4	3,4	0,0	112	100	2.24148e-07	0.000564442	0.0,0.309	1.0,1.0	-0.846
24409	ENSMUSG00000012609.10	Ttll5	chr12	+	87361470	87361553	87353597	87353812	87394092	87394709	24409	22,41	5,5	41,24	0,1	182	100	0.000114695	0.0456033	0.707,0.818	1.0,0.93	-0.203
1084	ENSMUSG00000021481.5	Zfp346	chr13	+	55216840	55216985	55215038	55215131	55223642	55223876	1084	33,58	5,5	58,32	1,0	200	100	0.000157792	0.0526987	0.767,0.853	0.967,1.0	-0.173
11886	ENSMUSG00000091183.1	Gm3604	chr13	-	62472922	62472983	62470222	62471711	62473169	62473296	11886	0,3	4,1	3,6	1,0	160	100	0.000198788	0.059475	0.0,0.652	0.652,1.0	-0.5
11249	ENSMUSG00000021767.8	Myst4	chr14	+	22444054	22444437	22441176	22441309	22445940	22446062	11249	8,12	2,3	5,9	0,0	200	100	0.00029166	0.0710757	0.667,0.667	1.0,1.0	-0.333
15458	ENSMUSG00000021770.4	Samd8	chr14	+	22594184	22594777	22569752	22570002	22599307	22599403	15458	10,19	3,2	15,11	0,0	200	100	0.000413549	0.0905553	0.625,0.826	1.0,1.0	-0.274
17667	ENSMUSG00000022064.8	Pibf1	chr14	+	99586936	99587027	99578533	99578699	99610158	99610289	17667	1,0	2,1	2,1	0,0	190	100	1.38876e-06	0.00262285	0.208,0.0	1.0,1.0	-0.896
12858	ENSMUSG00000048349.6	Pou4f1	chr14	-	104864901	104866088	104862736	104863761	104866827	104867216	12858	0,3	1,4	4,1	0,0	200	100	4.84317e-08	0.000182939	0.0,0.273	1.0,1.0	-0.863
3933	ENSMUSG00000059323.6	Tonsl	chr15	-	76459686	76459760	76459178	76459312	76460095	76460271	3933	81,97	5,6	88,82	0,1	173	100	0.000399054	0.0899897	0.904,0.903	1.0,0.979	-0.086
24500	ENSMUSG00000023025.8	Larp4	chr15	+	99825094	99825148	99823753	99823864	99826897	99827107	24500	19,21	5,1	24,15	0,0	153	100	0.000322755	0.0767953	0.713,0.932	1.0,1.0	-0.177
33191	ENSMUSG00000005899.6	Smpd4	chr16	+	17620678	17620723	17619455	17619527	17620804	17620855	33191	3,4	2,3	5,2	0,0	144	100	4.12742e-05	0.0262001	0.51,0.481	1.0,1.0	-0.504
31326	ENSMUSG00000050312.5	Nsun3	chr16	-	62776113	62776457	62770483	62770638	62785613	62785723	31326	64,47	6,9	50,47	0,1	200	100	1.33753e-05	0.01113	0.842,0.723	1.0,0.959	-0.197
10645	ENSMUSG00000035868.8	3110052M02Rik	chr17	+	21795879	21796006	21794548	21794578	21798281	21799507	10645	16,9	2,3	18,12	0,0	200	100	0.000249524	0.0681001	0.8,0.6	1.0,1.0	-0.3
469	ENSMUSG00000037326.8	Solh	chr17	-	26097009	26097176	26096751	26096930	26097281	26097508	469	12,17	2,8	12,19	0,0	200	100	1.97179e-06	0.00318511	0.75,0.515	1.0,1.0	-0.367
12152	ENSMUSG00000048249.7	A930001N09Rik	chr17	+	26873733	26873928	26852594	26852719	26876487	26876613	12152	7,12	2,5	20,5	1,0	200	100	0.000161442	0.0530266	0.636,0.545	0.909,1.0	-0.364
31583	ENSMUSG00000052712.8	BC004004	chr17	+	29419004	29419212	29405787	29405947	29430951	29431106	31583	17,11	5,4	11,12	1,0	200	100	0.000258101	0.0690203	0.63,0.579	0.846,1.0	-0.319
15932	ENSMUSG00000037013.8	Ss18	chr18	-	14795900	14795993	14795004	14795127	14798765	14798870	15932	11,20	100109	45,49	134,77	192	100	7.4185e-06	0.00800615	0.054,0.087	0.149,0.249	-0.129
29107	ENSMUSG00000024908.8	Ppp6r3	chr19	-	3544107	3544255	3526701	3526934	3575640	3575749	29107	211221	62,50	212221	23,30	200	100	0.00016954	0.0539279	0.63,0.688	0.822,0.786	-0.145
16397	ENSMUSG00000085767.1	Gm13563	chr2	+	26243761	26243912	26243117	26243302	26244073	26244538	16397	1,0	1,3	3,1	0,0	200	100	8.47906e-09	8.54068e-05	0.333,0.0	1.0,1.0	-0.834
15549	ENSMUSG00000043535.7	Setx	chr2	+	28982393	28982583	28980511	28981069	28985699	28985910	15549	23,28	3,4	26,30	0,0	200	100	0.000126338	0.0474979	0.793,0.778	1.0,1.0	-0.214
33154	ENSMUSG00000026867.11	Gapvd1	chr2	-	34537154	34537265	34533952	34534150	34539701	34539813	33154	107119	4,7	100116	1,0	200	100	0.000479313	0.0998888	0.93,0.895	0.98,1.0	-0.077
12853	ENSMUSG00000063145.4	Bbs5	chr2	+	69492302	69492430	69492119	69492169	69493555	69493691	12853	6,7	2,2	14,14	0,0	200	100	0.000289818	0.0710757	0.6,0.636	1.0,1.0	-0.382
22370	ENSMUSG00000002109.7	Ddb2	chr2	-	91056822	91056965	91052606	91052771	91057209	91057387	22370	18,33	3,5	12,14	0,0	200	100	7.15543e-05	0.0362549	0.75,0.767	1.0,1.0	-0.242
12669	ENSMUSG00000014353.7	Tmem87b	chr2	+	128664883	128664990	128663037	128663131	128666981	128667079	12669	1,9	1,4	1,7	0,0	200	100	1.12333e-05	0.00998378	0.333,0.529	1.0,1.0	-0.569
21871	ENSMUSG00000085741.1	5430405H02Rik	chr2	-	156679166	156680040	156678153	156678426	156688334	156688681	21871	4,4	1,3	2,2	0,0	200	100	0.000226816	0.0640554	0.667,0.4	1.0,1.0	-0.466
30675	ENSMUSG00000039804.9	Ncoa5	chr2	-	164848645	164848701	164838496	164838662	164860182	164860329	30675	61,72	11,15	103,70	3,6	155	100	0.000425346	0.0924684	0.782,0.756	0.957,0.883	-0.151
9921	ENSMUSG00000005968.7	Tuft1	chr3	-	94443316	94443391	94442846	94442948	94462646	94462793	9921	13,10	4,2	2,2	0,0	174	100	7.21284e-05	0.0362549	0.651,0.742	1.0,1.0	-0.303
13143	ENSMUSG00000032952.5	Ap4b1	chr3	+	103616007	103616232	103613550	103613980	103616699	103616830	13143	76,78	6,9	92,67	2,0	200	100	7.3968e-05	0.0362549	0.864,0.813	0.958,1.0	-0.14
13278	ENSMUSG00000045205.9	Dpy19l4	chr4	-	11217537	11217669	11217337	11217436	11219700	11219835	13278	48,39	3,8	28,35	0,0	200	100	2.82662e-05	0.019897	0.889,0.709	1.0,1.0	-0.201
7045	ENSMUSG00000006392.10	Med8	chr4	+	118084262	118084457	118081960	118081991	118084956	118085097	7045	0,4	2,2	4,3	0,0	200	100	8.91936e-06	0.00842267	0.0,0.5	1.0,1.0	-0.75
11452	ENSMUSG00000028657.7	Ppt1	chr4	+	122531622	122531721	122525675	122525778	122534752	122536321	11452	2,1	2,1	6,6	1,0	198	100	0.000301318	0.0722636	0.336,0.336	0.752,1.0	-0.54
21509	ENSMUSG00000039934.8	Pion	chr5	+	20786813	20786884	20783862	20783958	20787325	20787420	21509	5,0	3,3	5,3	1,0	170	100	0.000175201	0.0551482	0.495,0.0	0.746,1.0	-0.625
33495	ENSMUSG00000029127.8	Zbtb49	chr5	-	38604546	38605622	38601856	38601903	38607685	38607852	33495	14,8	2,3	17,20	0,0	200	100	0.000157217	0.0526987	0.778,0.571	1.0,1.0	-0.326
6569	ENSMUSG00000046572.3	Zfp518b	chr5	-	39074431	39074497	39073723	39074021	39075917	39075989	6569	2,1	12,10	6,7	5,5	165	100	0.000205433	0.0602296	0.092,0.057	0.421,0.459	-0.365
12549	ENSMUSG00000037685.9	Atp8a1	chr5	-	68172226	68172300	68167367	68167437	68177864	68177905	12549	25,18	2,6	27,23	0,1	173	100	0.000409331	0.090286	0.878,0.634	1.0,0.93	-0.209
14916	ENSMUSG00000029263.9	Pigg	chr5	+	108761702	108761984	108760993	108761211	108765122	108765580	14916	29,30	4,4	29,29	0,0	200	100	5.61114e-05	0.0308286	0.784,0.789	1.0,1.0	-0.214
31278	ENSMUSG00000029920.6	Smarcad1	chr6	+	65061769	65061879	65060363	65060546	65064294	65066044	31278	73,68	5,9	62,62	0,1	200	100	2.92396e-05	0.020081	0.88,0.791	1.0,0.969	-0.149
21940	ENSMUSG00000053063.5	Clec12a	chr6	+	129299730	129299876	129292708	129292808	129300404	129300529	21940	5,4	3,2	8,10	1,0	200	100	0.000277668	0.0693434	0.455,0.5	0.8,1.0	-0.422
24995	ENSMUSG00000030304.5	Ergic2	chr6	-	148149937	148150008	148147877	148147918	148151017	148151064	24995	182202	10,10	188159	2,0	170	100	1.98557e-05	0.015	0.915,0.922	0.982,1.0	-0.072
13188	ENSMUSG00000062861.6	Zfp28	chr7	+	6344891	6345006	6343109	6343270	6346076	6347755	13188	1,3	1,2	1,3	0,0	200	100	0.000429191	0.0926379	0.333,0.429	1.0,1.0	-0.619
916	ENSMUSG00000074282.3	Zfp94	chr7	-	25096483	25096522	25094089	25094216	25097400	25097514	916	0,0	5,5	3,5	2,5	138	100	3.91794e-06	0.00514749	0.0,0.0	0.521,0.42	-0.471
32669	ENSMUSG00000049643.8	2310022A10Rik	chr7	+	28359609	28359759	28350665	28350747	28365355	28365710	32669	1,0	1,1	1,5	0,0	200	100	0.000271237	0.0693434	0.333,0.0	1.0,1.0	-0.834
32487	ENSMUSG00000030556.5	Lrrc28	chr7	-	74704743	74704950	74690251	74690354	74762878	74763016	32487	9,20	3,4	20,9	0,0	200	100	1.96515e-05	0.015	0.6,0.714	1.0,1.0	-0.343
16864	ENSMUSG00000030815.5	Phkg2	chr7	+	134721488	134721543	134721048	134721160	134723180	134723246	16864	52,58	6,10	56,62	2,1	154	100	0.000348677	0.0813611	0.849,0.79	0.948,0.976	-0.142
17633	ENSMUSG00000040028.9	Elavl1	chr8	-	4311598	4311786	4304926	4305030	4324885	4325100	17633	104,77	46,62	532436	0,0	200	100	0	0	0.531,0.383	1.0,1.0	-0.543
4196	ENSMUSG00000019731.6	Slc35e1	chr8	-	75012019	75012145	75008559	75008805	75015740	75015811	4196	91109	3,7	121,96	0,0	200	100	0.000186337	0.0574564	0.938,0.886	1.0,1.0	-0.088
33077	ENSMUSG00000060470.6	Gpr97	chr8	+	97563749	97563843	97560725	97560838	97568304	97569147	33077	11,8	3,8	8,9	0,1	193	100	0.000156175	0.0526987	0.655,0.341	1.0,0.823	-0.413
12028	ENSMUSG00000033313.5	Fbxl8	chr8	+	107791564	107791766	107790594	107791065	107791909	107793070	12028	0,1	30,25	5,6	22,23	200	100	0.000207894	0.0602296	0.0,0.02	0.102,0.115	-0.099
33237	ENSMUSG00000014786.7	Slc9a5	chr8	+	107887836	107887906	107887162	107887333	107888581	107888716	33237	2,1	6,2	9,4	0,1	169	100	1.65477e-06	0.0029414	0.165,0.228	1.0,0.703	-0.655
1197	ENSMUSG00000039199.4	Zdhhc1	chr8	-	108000270	108000429	107999923	108000036	108000916	108001018	1197	15,10	1,5	6,8	0,0	200	100	9.64053e-05	0.0430274	0.882,0.5	1.0,1.0	-0.309
34912	ENSMUSG00000037415.5	Ranbp10	chr8	-	108298186	108298335	108297808	108298013	108298434	108298543	34912	62,75	2,9	115,76	0,1	200	100	5.7779e-05	0.031178	0.939,0.806	1.0,0.974	-0.114
16081	ENSMUSG00000045519.8	Zfp560	chr9	-	20154024	20154107	20149579	20153603	20154975	20155056	16081	5,3	3,5	3,4	0,0	182	100	3.71853e-08	0.000181717	0.478,0.248	1.0,1.0	-0.637
13119	ENSMUSG00000032599.6	Ip6k2	chr9	+	108699001	108699114	108698871	108698903	108699537	108700320	13119	1,2	3,1	1,2	0,0	200	100	5.64714e-06	0.00632019	0.143,0.5	1.0,1.0	-0.678
29953	ENSMUSG00000036768.5	Kif15	chr9	+	122868924	122869108	122860198	122860270	122875066	122875104	29953	6,7	1,4	5,4	0,0	200	100	3.5398e-05	0.0235449	0.75,0.467	1.0,1.0	-0.391
26280	ENSMUSG00000025245.7	Lztfl1	chr9	-	123624417	123624542	123621600	123621742	123626643	123626743	26280	29,21	2,6	19,26	0,0	200	100	4.58894e-05	0.0277337	0.879,0.636	1.0,1.0	-0.242
14089	ENSMUSG00000031262.6	Cenpi	chrX	+	130843104	130843172	130842622	130842767	130843265	130843386	14089	36,27	5,5	27,42	0,0	167	100	8.79417e-06	0.00842267	0.812,0.764	1.0,1.0	-0.212
15629	ENSMUSG00000044348.7	Mcart6	chrX	-	133562528	133562693	133550787	133550878	133572762	133572841	15629	6,7	2,2	5,9	0,0	200	100	0.000470557	0.0994356	0.6,0.636	1.0,1.0	-0.382
36121	ENSMUSG00000031370.5	Zrsr2	chrX	-	160377237	160377347	160373374	160374897	160381031	160381245	36121	53,51	3,6	39,37	0,0	200	100	0.000122206	0.047344	0.898,0.81	1.0,1.0	-0.146
SE.pos
ID	GeneID	geneSymbol	chr	strand	exonStart_0base	exonEnd	upstreamES	upstreamEE	downstreamES	downstreamEE	ID.1	IJC_SAMPLE_1	SJC_SAMPLE_1	IJC_SAMPLE_2	SJC_SAMPLE_2	IncFormLen	SkipFormLen	PValue	FDR	IncLevel1	IncLevel2	IncLevelDifference
20836	ENSMUSG00000043015.8	Tmem194b	chr1	+	52699965	52700080	52699162	52699256	52702104	52702330	20836	17,31	0,0	18,17	4,2	200	100	8.08569e-05	0.0387831	1.0,1.0	0.692,0.81	0.249
3248	ENSMUSG00000026034.10	Clk1	chr1	-	58473856	58474023	58471433	58471528	58474110	58474227	3248	235228	15,14	213219	36,30	200	100	0.000209283	0.0602296	0.887,0.891	0.747,0.785	0.123
31704	ENSMUSG00000026014.7	Raph1	chr1	-	60567260	60567335	60560361	60560439	60575823	60575904	31704	1,3	0,0	1,1	3,4	174	100	4.20947e-08	0.000181717	1.0,1.0	0.161,0.126	0.857
17298	ENSMUSG00000034343.7	Ube2f	chr1	+	93150336	93150404	93146887	93147014	93150836	93150970	17298	19,18	76,89	2,5	88,75	167	100	5.04752e-06	0.00586638	0.13,0.108	0.013,0.038	0.093
3320	ENSMUSG00000026571.7	Dcaf6	chr1	-	167341594	167341730	167329784	167329999	167350241	167350355	3320	51,55	0,0	41,38	7,0	200	100	0.000435194	0.0932673	1.0,1.0	0.745,1.0	0.127
20342	ENSMUSG00000019768.9	Esr1	chr10	-	5677208	5677318	5633693	5634228	5734385	5734948	20342	6,9	0,0	10,12	4,5	200	100	4.64984e-06	0.00577274	1.0,1.0	0.556,0.545	0.45
13377	ENSMUSG00000047804.8	Akap10	chr11	-	61729585	61729768	61723349	61723448	61743490	61743728	13377	1,1	0,0	0,0	1,1	200	100	1.7727e-08	0.000107135	1.0,1.0	0.0,0.0	1
36707	ENSMUSG00000045374.11	Wdr81	chr11	-	75257756	75257936	75254449	75255591	75258199	75258345	36707	58103	0,1	87,64	6,6	200	100	5.28772e-05	0.0295897	1.0,0.981	0.879,0.842	0.13
2879	ENSMUSG00000021236.10	Entpd5	chr12	-	85740289	85740362	85737628	85737908	85746355	85746425	2879	43,57	1,1	46,33	5,7	172	100	0.000240673	0.0667217	0.962,0.971	0.842,0.733	0.179
18087	ENSMUSG00000041702.6	Btbd7	chr12	-	104079248	104079401	104078309	104078497	104116425	104116616	18087	9,6	7,11	0,0	15,16	200	100	1.35813e-07	0.000410399	0.391,0.214	0.0,0.0	0.302
24240	ENSMUSG00000021910.8	Nisch	chr14	-	31995684	31995826	31994007	31994135	31998127	31998236	24240	40,61	38,44	36,43	76,68	200	100	0.000350021	0.0813611	0.345,0.409	0.191,0.24	0.162
35508	ENSMUSG00000021963.9	Sap18	chr14	+	58420330	58420453	58417262	58417434	58420758	58420984	35508	1,2	0,0	0,0	1,1	200	100	1.17288e-08	8.86053e-05	1.0,1.0	0.0,0.0	1
13907	ENSMUSG00000071350.5	Setdb2	chr14	-	60056273	60056602	60049979	60050105	60059423	60059712	13907	37,44	0,0	27,50	7,5	200	100	2.82177e-06	0.0040604	1.0,1.0	0.659,0.833	0.254
34594	ENSMUSG00000023048.7	Prr13	chr15	+	102289894	102290012	102289605	102289686	102290538	102290577	34594	356413	215221	304252	265256	200	100	0.000126056	0.0474979	0.453,0.483	0.365,0.33	0.12
32928	ENSMUSG00000014301.6	Pam16	chr16	-	4616812	4616878	4616463	4616633	4617125	4617149	32928	10,10	0,0	9,8	3,2	165	100	0.000252406	0.0681001	1.0,1.0	0.645,0.708	0.324
1637	ENSMUSG00000039637.8	Coro7	chr16	-	4638669	4638811	4635383	4635460	4655009	4655092	1637	4,2	1,0	1,1	1,3	200	100	7.43863e-05	0.0362549	0.667,1.0	0.333,0.143	0.596
34492	ENSMUSG00000065979.6	Cpped1	chr16	-	11887670	11887847	11828267	11828690	11909358	11909515	34492	50,52	0,0	42,38	3,4	200	100	0.000330349	0.0779881	1.0,1.0	0.875,0.826	0.149
27906	ENSMUSG00000022855.7	Senp2	chr16	+	22038609	22038741	22032176	22032237	22041394	22041474	27906	1,2	0,0	0,1	1,1	200	100	0.000271237	0.0693434	1.0,1.0	0.0,0.333	0.834
29398	ENSMUSG00000022892.9	App	chr16	-	85040495	85040552	85030476	85030610	85043820	85043988	29398	541600	715725	393339	756694	156	100	0.000109326	0.0446434	0.327,0.347	0.25,0.238	0.093
11973	ENSMUSG00000034377.4	Tulp4	chr17	+	6124170	6124248	6121827	6122344	6124656	6124710	11973	8,2	1,0	2,2	1,4	177	100	0.000157674	0.0526987	0.819,1.0	0.531,0.22	0.534
9708	ENSMUSG00000014767.10	Tbp	chr17	+	15638275	15638321	15638117	15638166	15639928	15640092	9708	8,5	1,0	2,5	3,3	145	100	0.000178244	0.0555276	0.847,1.0	0.315,0.535	0.498
12672	ENSMUSG00000024891.5	Slc29a2	chr19	+	5024510	5024592	5024005	5024277	5026027	5026188	12672	9,17	0,0	13,12	5,2	181	100	1.37725e-05	0.01113	1.0,1.0	0.59,0.768	0.321
29786	ENSMUSG00000024906.3	Mus81	chr19	-	5483634	5483665	5483454	5483558	5483929	5484025	29786	11,11	1,0	15,5	8,2	130	100	6.96298e-05	0.0362549	0.894,1.0	0.591,0.658	0.323
27322	ENSMUSG00000025006.8	Sorbs1	chr19	-	40414534	40414636	40411475	40411525	40424388	40424503	27322	2,4	1,8	0,0	4,4	200	100	0.000240321	0.0667217	0.5,0.2	0.0,0.0	0.35
36923	ENSMUSG00000063698.3	Sfxn4	chr19	-	60932835	60933030	60931729	60931755	60933112	60933167	36923	5,2	7,9	0,0	6,9	200	100	0.000281347	0.0696865	0.263,0.1	0.0,0.0	0.181
23947	ENSMUSG00000023206.9	Il15ra	chr2	+	11641639	11641732	11639890	11639969	11645039	11645237	23947	3,6	0,0	11,11	4,2	192	100	4.38881e-05	0.0270655	1.0,1.0	0.589,0.741	0.335
27076	ENSMUSG00000035666.8	Gtf3c4	chr2	-	28691544	28691647	28690723	28690893	28695402	28695806	27076	13,12	17,17	2,6	31,23	200	100	0.00016645	0.0536103	0.277,0.261	0.031,0.115	0.196
37201	ENSMUSG00000035513.10	Ntng2	chr2	-	29059390	29059528	29056195	29056468	29060417	29060442	37201	20,29	0,0	29,30	8,1	200	100	8.52561e-05	0.0396349	1.0,1.0	0.644,0.938	0.209
12906	ENSMUSG00000039678.6	Tbc1d13	chr2	+	29992387	29992503	29990316	29990390	29992640	29992699	12906	8,5	24,29	0,0	22,28	200	100	2.83133e-05	0.019897	0.143,0.079	0.0,0.0	0.111
5205	ENSMUSG00000027478.9	Dnmt3b	chr2	+	153496584	153496644	153496038	153496183	153497951	153498071	5205	6,3	8,14	0,0	8,7	159	100	0.000109245	0.0446434	0.321,0.119	0.0,0.0	0.22
12400	ENSMUSG00000042520.9	Ubap2l	chr3	-	89835232	89835292	89832246	89832299	89837986	89838099	12400	519541	69,69	461396	96115	159	100	4.16177e-05	0.0262001	0.825,0.831	0.751,0.684	0.11
3125	ENSMUSG00000028256.9	Odf2l	chr3	+	144789986	144790115	144789056	144789189	144790794	144790854	3125	27,24	0,0	29,18	2,4	200	100	0.000166767	0.0536103	1.0,1.0	0.879,0.692	0.215
31803	ENSMUSG00000055436.11	Srsf11	chr3	-	157686206	157686323	157685804	157685914	157689688	157689822	31803	52,71	140187	27,22	211146	200	100	7.35369e-07	0.00158724	0.157,0.16	0.06,0.07	0.093
35366	ENSMUSG00000028680.8	Plk3	chr4	-	116803112	116803196	116802847	116803010	116803328	116803422	35366	30,35	0,0	28,28	2,5	183	100	0.000102701	0.0443345	1.0,1.0	0.884,0.754	0.181
10507	ENSMUSG00000051435.5	Fhad1	chr4	-	141509956	141510106	141507396	141507592	141511207	141511291	10507	3,1	0,0	0,1	2,1	200	100	1.2351e-06	0.00248815	1.0,1.0	0.0,0.333	0.834
24088	ENSMUSG00000029062.8	Cdk11b	chr4	+	154999293	154999448	154998988	154999050	154999639	154999805	24088	37,48	84,62	23,15	100,63	200	100	0.000269964	0.0693434	0.18,0.279	0.103,0.106	0.125
32555	ENSMUSG00000025747.6	Tyms	chr5	-	30396373	30396495	30390624	30390726	30398173	30398247	32555	6,4	0,1	0,2	3,1	200	100	2.66266e-05	0.0196244	1.0,0.667	0.0,0.5	0.584
35677	ENSMUSG00000062761.4	Zfp512	chr5	+	31755527	31755586	31754808	31754950	31767818	31768006	35677	31,49	0,0	53,53	6,16	158	100	1.61966e-07	0.000444935	1.0,1.0	0.848,0.677	0.238
37186	ENSMUSG00000036817.8	Sun1	chr5	+	139706717	139706792	139705706	139705898	139709424	139709523	37186	1,2	0,0	0,3	1,4	174	100	1.33561e-07	0.000410399	1.0,1.0	0.0,0.301	0.85
24716	ENSMUSG00000029569.3	Tmem168	chr6	-	13556923	13557084	13555934	13555959	13557829	13558044	24716	6,8	0,0	7,0	3,2	200	100	2.00268e-06	0.00318511	1.0,1.0	0.538,0.0	0.731
35086	ENSMUSG00000029780.6	Nt5c3	chr6	-	56847768	56847823	56842783	56842882	56863799	56863888	35086	10,3	0,0	5,9	5,1	154	100	4.99452e-05	0.0290239	1.0,1.0	0.394,0.854	0.376
34294	ENSMUSG00000029804.9	Herc3	chr6	+	58782395	58782530	58781458	58781636	58793597	58793722	34294	14,6	0,0	8,14	3,5	200	100	4.77591e-06	0.00577274	1.0,1.0	0.571,0.583	0.423
26957	ENSMUSG00000025702.9	March8	chr6	+	116326710	116326881	116288403	116288508	116342541	116342592	26957	96,93	0,0	83,60	6,2	200	100	0.000405741	0.0901521	1.0,1.0	0.874,0.938	0.094
21946	ENSMUSG00000053063.5	Clec12a	chr6	+	129303664	129303853	129300261	129300529	129309425	129309433	21946	1,3	0,0	0,1	1,1	200	100	0.000271237	0.0693434	1.0,1.0	0.0,0.333	0.834
33616	ENSMUSG00000030386.10	Zfp606	chr7	+	13066466	13066530	13066283	13066375	13074918	13075045	33616	4,5	5,1	0,1	4,6	163	100	0.000111816	0.0450513	0.329,0.754	0.0,0.093	0.495
35636	ENSMUSG00000040940.11	Arhgef1	chr7	+	25704202	25704370	25702913	25703019	25704649	25704795	35636	376436	4,3	387330	10,16	200	100	0.000127319	0.0474979	0.979,0.986	0.951,0.912	0.051
1962	ENSMUSG00000052512.7	Nav2	chr7	+	56806966	56807419	56803208	56803911	56812279	56812440	1962	10,6	0,0	7,3	3,2	200	100	1.39963e-05	0.01113	1.0,1.0	0.538,0.429	0.516
6776	ENSMUSG00000058454.8	Dhcr7	chr7	+	151027062	151027276	151022542	151022634	151031345	151031477	6776	3,6	0,0	1,6	1,3	200	100	0.00011651	0.0457234	1.0,1.0	0.333,0.5	0.584
5850	ENSMUSG00000004565.8	Pnpla6	chr8	+	3516509	3516568	3515383	3515556	3516680	3516749	5850	4,9	1,0	6,3	4,4	158	100	0.00013038	0.0480468	0.717,1.0	0.487,0.322	0.454
16661	ENSMUSG00000003575.7	Crtc1	chr8	-	72932793	72932910	72929976	72930114	72963331	72963474	16661	51,59	0,1	42,49	4,5	200	100	0.000251258	0.0681001	1.0,0.967	0.84,0.831	0.148
27217	ENSMUSG00000074247.4	Dda1	chr8	+	73995939	73996016	73993097	73993224	73998386	73999997	27217	10,13	1,0	10,6	5,2	176	100	0.000195925	0.0592045	0.85,1.0	0.532,0.63	0.344
25007	ENSMUSG00000032534.9	Cep63	chr9	-	102525885	102525923	102524025	102524058	102528233	102528454	25007	2,2	0,0	1,5	2,2	137	100	0.000365241	0.0836125	1.0,1.0	0.267,0.646	0.543
23698	ENSMUSG00000042210.9	Abhd14a	chr9	-	106347856	106348165	106346420	106346637	106349861	106350009	23698	91,87	20,17	59,46	33,25	200	100	0.00013978	0.0496928	0.695,0.719	0.472,0.479	0.231
21258	ENSMUSG00000040813.9	Tex264	chr9	-	106584198	106584494	106575847	106576069	106587259	106588265	21258	162143	0,1	126,93	6,5	200	100	0.000135378	0.0487006	1.0,0.986	0.913,0.903	0.085
30128	ENSMUSG00000032497.8	Lrrfip2	chr9	+	111116316	111116418	111110300	111110393	111116644	111116777	30128	3,3	0,0	1,0	1,1	200	100	0.000271237	0.0693434	1.0,1.0	0.333,0.0	0.834
28974	ENSMUSG00000031389.10	Arhgap4	chrX	-	71143307	71143352	71142891	71142997	71143470	71143531	28974	2,5	1,0	0,2	4,1	144	100	8.22396e-05	0.03883	0.581,1.0	0.0,0.581	0.5
4338	ENSMUSG00000031295.7	Phka2	chrX	+	157020898	157020928	157019092	157019211	157024710	157024881	4338	36,57	0,0	41,36	8,2	129	100	3.58417e-05	0.0235449	1.0,1.0	0.799,0.933	0.134

### Sheet: AS in KO and bound
Supplemental Table 7b: Alternatively spliced genes upon in Elavl1 knock out and bound by Elavl1.
peak_chrom	peak_start	peak_end	peak_log10pValue	peak_log2FoldChange	peak_strand	SE_chrom	SE_start	SE_end	gene	SE_inclusionLevelDifference	SE_strand	num_intersecting_bases	gene_name
chr10	126605596	126605669	3.91911	3.83416	+	chr10	126603059	126606898	ENSMUSG00000006731.8	-0.381	+	73	B4galnt1
chr11	4979750	4979812	10.5417	4.15029	-	chr11	4978922	4983574	ENSMUSG00000009079.10	-0.6	-	62	Ewsr1
chr1	130058922	130059031	5.11341	4.30189	+	chr1	130049765	130059435	ENSMUSG00000056211.6	-0.425	+	109	R3hdm1
chr7	74761769	74761828	3.7475	3.91487	-	chr7	74690251	74763016	ENSMUSG00000030556.5	-0.343	-	59	Lrrc28
chr1	58471902	58471994	14.9814	5.62132	-	chr1	58471433	58474227	ENSMUSG00000026034.10	0.123	-	92	Clk1
chr6	56845951	56846013	6.71844	4.8426	-	chr6	56842783	56863888	ENSMUSG00000029780.6	0.376	-	62	Nt5c3
chr1	58472063	58472102	3.32866	3.6231	-	chr1	58471433	58474227	ENSMUSG00000026034.10	0.123	-	39	Clk1
chr15	102289886	102289955	15.5561	5.12589	+	chr15	102289605	102290577	ENSMUSG00000023048.7	0.12	+	69	Prr13
chr3	157687707	157687776	3.53414	4.24387	-	chr3	157685804	157689822	ENSMUSG00000055436.11	0.093	-	69	Srsf11
chr1	58472547	58472593	3.32866	3.68242	-	chr1	58471433	58474227	ENSMUSG00000026034.10	0.123	-	46	Clk1
chr3	89837549	89837603	4.56934	4.19956	-	chr3	89832246	89838099	ENSMUSG00000042520.9	0.11	-	54	Ubap2l
